# A unique symbiosome in an anaerobic single-celled eukaryote

**DOI:** 10.1101/2023.03.03.530753

**Authors:** Jon Jerlström-Hultqvist, Lucie Gallot-Lavallée, Dayana E. Salas-Leiva, Bruce A. Curtis, Kristína Záhonová, Ivan Čepička, Courtney W. Stairs, Shweta Pipaliya, Joel B. Dacks, John M. Archibald, Andrew J. Roger

**Affiliations:** Department of Biochemistry and Molecular Biology, Dalhousie University, Halifax, Nova Scotia, Canada; Department of Biochemistry, University of Cambridge, Cambridge, United Kingdom; Department of Zoology, Faculty of Science, Charles University, Prague, Czech Republic; Division of Infectious Disease, Department of Medicine, Faculty of Medicine and Dentistry, University of Alberta, Edmonton, Alberta, Canada; Department of Parasitology, Faculty of Science, Charles University, BIOCEV, Vestec, Czech Republic; Institute of Parasitology, Biology Centre, Czech Academy of Sciences, České Budějovice (Budweis), Czech Republic; Life Science Research Centre, Department of Biology and Ecology, Faculty of Science, University of Ostrava, Ostrava, Czech Republic; Microbiology Group, Department of Biology, Lund University, Lund, Sweden

**Keywords:** ectosymbiosis, syntrophy, hydrogenosome, anaerobiosis, protists, evolution

## Abstract

Symbiotic relationships drive evolutionary change and are important sources of novelty. Here we demonstrate a highly structured syntrophic symbiosis between species of the anaerobic protist *Anaeramoeba* (Anaeramoebae, Metamonada) and bacterial ectosymbionts. We dissected this symbiosis with long-read metagenomics, transcriptomics of host and symbiont cells coupled with fluorescent in situ hybridization (FISH), and microscopy. Genome sequencing, phylogenomic analyses and FISH show that the symbionts belong to the *Desulfobacteraceae* and were acquired independently in two different *Anaeramoeba* species. We show that ectosymbionts likely reside deep within cell surface invaginations in a symbiosomal membrane network that is tightly associated with cytoplasmic hydrogenosomes. Metabolic reconstructions based on the genomes and transcriptomes of the symbionts suggest a highly evolved syntrophic interaction. Host hydrogenosomes likely produce hydrogen, acetate, and propionate that are consumed by the symbionts dissimilatory sulfate reduction, Wood-Ljungdahl and methylmalonyl pathways, respectively. Because the host genome sequences encode several vitamin B12-dependent enzymes but appear to lack the ability to biosynthesize this vitamin, we hypothesize that the symbionts supply their hosts with B12. We detected numerous lateral gene transfers from diverse bacteria to *Anaeramoeba*, including genes involved in oxygen defense and anaerobic metabolism. Gene families encoding membrane-trafficking components that regulate the phagosomal maturation machinery are notably expanded in *Anaeramoeba* spp. and may be involved in organizing and/or stabilizing the symbiosomal membrane system. Overall, the Anaeramoebae have evolved a dynamic symbiosome comprised of a vacuolar system that facilitates positioning and maintenance of sulfate-reducing bacterial ectosymbionts.
