## Supplementary material for "A unique symbiosome in an anaerobic single-celled eukaryote": Table S12: FISH probes

### Sheet: Table S12
Table S12: FISH probes
Name	Probe specificity	Sequence (5’-3’) of probe	%FA in hybridization	NaCl in wash buffer (mM)	Fluor	Channel
DSBA355	Most Desulfobacteraceae	CCATTGCGCAAAATTCCTCAC	35	70	BMN-488(c)	Green
ARC94	Arcobacter spp.	TGCGCCACTTAGCTGACA	20	215	BMN-488(c)	Green
ARC1430	Arcobacter spp.	TTAGCATCCCCGCTTCGA	20	215	BMN-488(c)	Green
BUSS/SCH	A. flamelloides BUSSELTON2 / SCHOONER1	CTTATGCTGATCAACTTTATCCGGT	35	70	BMN-488(c)	Green
BMAN	A. ignava BMAN	GACTTATGCCAACCGACTTTATCC	30	102	BMN-488(c)	Green
DELTA495a	Most Deltaproteobacteria	AGTTAGCCGGTGCTTCCT	35	70	Atto 550	Red/Orange
ARC1430	Arcobacter spp.	TTAGCATCCCCGCTTCGA	20	215	Atto 550	Red/Orange
EUB338	Most Bacteria	GCTGCCTCCCGTAGGAGT	35	70	Atto 633	Far red
