## Supplementary material for "A unique symbiosome in an anaerobic single-celled eukaryote": Table S13: Defense systems in Desulfobacteraceae

### Sheet: Suppl. Table 13 PADLOC predicti
Suppl. Table 13 Defense systems in Desulfobacteraceae. PADLOC (Payne et al. (2021) - doi: 10.1093/nar/gkab883 )was used to search the genomes of diverse free-living Desulfobacteraceae symbionts of Anaeramoeba. MAG genomes are marked in gold.
Strain	Number of systems	Restriction system(s)	Cas
Desulfonema_ishimotonii_Tokyo_01	23	11	cas_type_I-B1, cas_type_I-C, cas_type_I-E, cas_type_III-E, cas_type_other
Desulfatitalea_tepidiphila_S28bF	8	3	cas_type_III-A
Desulfatirhabdium_butyrativorans_DSM_18	20	4	cas_type_III-C, cas_type_I-G, cas_type_other, cas_type_III-A, cas_type_I-C, cas_type_I-E
Desulfatitalea_tepidiphila_S28bF	8	3	cas_type_III-A
Desulfobacteraceae_bacterium_UBA2174	16	3	cas_type_I-G
Desulfobacteraceae_bacterium_UBA2245	12	7	cas_type_I-D
Desulfobacteraceae_bacterium_UBA2771	2	0
Desulfosarcina_ovata_subsp_ovata_oXyS1	24	4	cas_type_I-B1, cas_type_I-C, cas_type_III-D, cas_type_other
Desulfococcus_multivorans_DSM_2059	13	3	cas_type_I-B1, cas_type_III-B
Desulforegula_conservatrix_Mb1Pa	11	7	cas_type_I-C
Desulfoluna_spongiiphila_AA1	4	2
Desulfobotulus_alkaliphilus_ASO4_4	20	4	cas_type_I-G, cas_type_III-A, cas_type_III-B
Desulfamplus_magnetovallimortis_PRJEB14	35	8	cas_type_I-F1, cas_type_III-A,
Desulfobacterium_autotrophicum_HRM2	11	4	cas_type_I-B1
Desulfotignum_balticum_DSM_7044	29	7	cas_type_I-E, cas_type_I-G
Desulfospira_joergensenii_DSM_10085	5	0
Desulfobacula_toluolica_Tol2	16	3	cas_type_I-B1, cas_type_I-B1
Desulfobacterales_bacterium_RIFOXYA12_F	15	0	cas_type_III-B, cas_type_other, cas_type_I-C
Desulfobacteraceae_bacterium_4572_89	2	1
Desulfobacula_sp_S2_67	9	3
Desulfobacteraceae_bacterium_Glo_9	11	2
Desulfobacteraceae_bacterium_Glo_11	14	0	cas_type_I-B1, cas_type_III-A, cas_type_other
Desulfobacter_sp_UBA2225	28	7	cas_type_I-F1, cas_type_I-B1, cas_type_III-A
Desulfobacter_sp_UBA12168	22	4	cas_type_I-B1, cas_type_III-A
Desulfobacter_postgatei_DOLJORAL78_47_2	2	0	cas_type_I-C
Desulfobacter_latus_AcRS2	23	2	cas_type_I-C, cas_type_I-B1, cas_type_III-B
Desulfobacter_hydrogenophilus_DSM_3380	23	3	cas_type_I-C, cas_type_I-B1, cas_type_III-B
Desulfobacter_curvatus_DSM_3379	13	2	cas_type_I-C, cas_type_I-B1, cas_type_other
Desulfobacter_vibrioformis_DSM_8776	16	7	cas_type_I-D, cas_type_I-C
Sym_SCH1	1	0	cas_type_I-C, cas_type_other (2 from one pseudogenized system)
Sym_BMAN	9	1	cas_type_I-F1
Sym_BUSS2	0	0	cas_type_I-C, cas_type_other (2 from one pseudogenized system)
	Average all genomes	Average all genomes
	13.9062	3.28125
	Average non-MAGs	Average non-MAGs
	14.2727	3.54545
	Average MAGS	Average MAGS
	13.1	2.7
