## Supplementary material for "A unique symbiosome in an anaerobic single-celled eukaryote": Table S15: Symbiont DNA repair

### Sheet: Suppl. Table 15 Contents
	Supplementary table content
	15A	Strain vs strain comparison of DNA repair associated proteins.
	15B	Presence / absense table of DNA repair proteins in selected Desulfobacteraceae

### Sheet: Suppl. Table 15A
Supplementary Table 15A Strain vs strain comparison of DNA repair associated proteins. Comparison of Sym_SCH1, Sym_BUSS2, Sym_BMAN and Desulfobacula toluolica Tol2 (Tol2)
	Metabolism	Cellular process	Pathway	Gene product
Sym_SCH1 (A) vs Tol2 (B)
B	DNA Metabolism	DNA repair	DNA repair, bacterial	DNA-cytosine methyltransferase (EC 2.1.1.37)		fig|651182.15.peg.508
B	DNA Metabolism	DNA repair	DNA repair, bacterial	Endonuclease IV (EC 3.1.21.2)		fig|651182.15.peg.55
B	DNA Metabolism	DNA repair	DNA repair, bacterial MutL-MutS system	DNA mismatch repair protein MutL		fig|651182.15.peg.3995
B	DNA Metabolism	DNA repair	DNA repair, bacterial UvrD and related helicases	ATP-dependent DNA helicase UvrD/PcrA, clostridial paralog 2		fig|651182.15.peg.3045
A	DNA Metabolism	DNA repair	DNA repair, bacterial	A/G-specific adenine glycosylase (EC 3.2.2.-)	fig|2294.13.peg.1579
A	DNA Metabolism	DNA repair	DNA repair, bacterial	ADA regulatory protein	fig|2294.13.peg.826
A	DNA Metabolism	DNA repair	DNA repair, bacterial	SOS-response repressor and protease LexA (EC 3.4.21.88)	fig|2294.13.peg.1207
Sym_BUSS2 (A) vs Sym_BMAN (B)
B	DNA Metabolism	DNA repair	DNA Repair Base Excision	DNA polymerase II (EC 2.7.7.7)		fig|2294.7.peg.3497
B	DNA Metabolism	DNA repair	DNA repair, bacterial	Endonuclease IV (EC 3.1.21.2)		fig|2294.7.peg.5202
B	DNA Metabolism	DNA repair	DNA repair, bacterial DinG and relatives	DinG family ATP-dependent helicase CPE1197		fig|2294.7.peg.262
B	DNA Metabolism	DNA repair	DNA repair, bacterial MutL-MutS system	DNA mismatch repair protein MutL		fig|2294.7.peg.4719
B	DNA Metabolism	DNA repair	DNA repair, bacterial RecFOR pathway	ATP-dependent DNA helicase RecQ		fig|2294.7.peg.1195
B	DNA Metabolism	DNA repair	DNA repair system including RecA, MutS and a hypothetical protein	Regulatory protein RecX		fig|2294.7.peg.428
A	DNA Metabolism	DNA repair	DNA repair, bacterial	ADA regulatory protein	fig|2294.12.peg.3485
A	DNA Metabolism	DNA repair	DNA repair system including RecA, MutS and a hypothetical protein	Protein Implicated in DNA repair function with RecA and MutS	fig|2294.12.peg.2766
Sym_SCH1 (A) vs Sym_BUSS2 (B)
B	no differences
A	DNA Metabolism	DNA repair	DNA repair system including RecA, MutS and a hypothetical protein	Protein Implicated in DNA repair function with RecA and MutS	fig|2294.12.peg.2766
Sym_SCH1 (A) vs Sym_BMAN (B)
B	DNA Metabolism	DNA repair	DNA Repair Base Excision	DNA polymerase II (EC 2.7.7.7)		fig|2294.7.peg.3497
B	DNA Metabolism	DNA repair	DNA repair, bacterial	Endonuclease IV (EC 3.1.21.2)		fig|2294.7.peg.5202
B	DNA Metabolism	DNA repair	DNA repair, bacterial DinG and relatives	DinG family ATP-dependent helicase CPE1197		fig|2294.7.peg.262
B	DNA Metabolism	DNA repair	DNA repair, bacterial MutL-MutS system	DNA mismatch repair protein MutL		fig|2294.7.peg.4719
B	DNA Metabolism	DNA repair	DNA repair, bacterial RecFOR pathway	ATP-dependent DNA helicase RecQ		fig|2294.7.peg.1195
B	DNA Metabolism	DNA repair	DNA repair system including RecA, MutS and a hypothetical protein	Regulatory protein RecX		fig|2294.7.peg.428
A	DNA Metabolism	DNA repair	DNA repair, bacterial	ADA regulatory protein	fig|2294.13.peg.826
Sym_BUSS2 (A) vs Tol2 (B)
B	DNA Metabolism	DNA repair	DNA repair, bacterial	DNA-cytosine methyltransferase (EC 2.1.1.37)		fig|651182.15.peg.508
B	DNA Metabolism	DNA repair	DNA repair, bacterial	Endonuclease IV (EC 3.1.21.2)		fig|651182.15.peg.55
B	DNA Metabolism	DNA repair	DNA repair, bacterial MutL-MutS system	DNA mismatch repair protein MutL		fig|651182.15.peg.3995
B	DNA Metabolism	DNA repair	DNA repair, bacterial UvrD and related helicases	ATP-dependent DNA helicase UvrD/PcrA, clostridial paralog 2		fig|651182.15.peg.3045
A	DNA Metabolism	DNA repair	DNA repair, bacterial	A/G-specific adenine glycosylase (EC 3.2.2.-)	fig|2294.12.peg.602
A	DNA Metabolism	DNA repair	DNA repair, bacterial	ADA regulatory protein	fig|2294.12.peg.3485
A	DNA Metabolism	DNA repair	DNA repair, bacterial	SOS-response repressor and protease LexA (EC 3.4.21.88)	fig|2294.12.peg.436
A	DNA Metabolism	DNA repair	DNA repair system including RecA, MutS and a hypothetical protein	Protein Implicated in DNA repair function with RecA and MutS	fig|2294.12.peg.2766
Sym_BMAN (A) vs Tol2 (B)
B	DNA Metabolism	DNA repair	DNA repair, bacterial	DNA-cytosine methyltransferase (EC 2.1.1.37)		fig|651182.15.peg.508
B	DNA Metabolism	DNA repair	DNA repair, bacterial UvrD and related helicases	ATP-dependent DNA helicase UvrD/PcrA, clostridial paralog 2		fig|651182.15.peg.3045
A	DNA Metabolism	DNA repair	DNA Repair Base Excision	DNA polymerase II (EC 2.7.7.7)	fig|2294.7.peg.3497
A	DNA Metabolism	DNA repair	DNA repair, bacterial	A/G-specific adenine glycosylase (EC 3.2.2.-)	fig|2294.7.peg.2557
A	DNA Metabolism	DNA repair	DNA repair, bacterial	SOS-response repressor and protease LexA (EC 3.4.21.88)	fig|2294.7.peg.2241
A	DNA Metabolism	DNA repair	DNA repair, bacterial DinG and relatives	DinG family ATP-dependent helicase CPE1197	fig|2294.7.peg.262
A	DNA Metabolism	DNA repair	DNA repair, bacterial RecFOR pathway	ATP-dependent DNA helicase RecQ	fig|2294.7.peg.1195
A	DNA Metabolism	DNA repair	DNA repair system including RecA, MutS and a hypothetical protein	Regulatory protein RecX	fig|2294.7.peg.428

### Sheet: Suppl. Table 15B
Supplementary Table 15B Presence / absense table of DNA repair proteins in selected Desulfobacteraceae Comparison of Sym_SCH1, Sym_BUSS2, Sym_BMAN, Desulfobacterium autotrophicum, Desulfobacula toluolica Tol2 (Tol2)
Metabolism	Cellular process	Pathway	Gene product	Sym_BMAN	Sym_BUSS2	Sym_SCH1	D. autotrophicum	Tol2
DNA Metabolism	DNA repair	2-phosphoglycolate salvage	Phosphoglycolate phosphatase (EC 3.1.3.18)	fig|2294.7.peg.2304	fig|2294.12.peg.174	fig|2294.13.peg.1947	fig|177437.24.peg.862, fig|177437.24.peg.4255	fig|651182.15.peg.1912
DNA Metabolism	DNA repair	DNA Repair Base Excision	DNA ligase (EC 6.5.1.2)	fig|2294.7.peg.18	fig|2294.12.peg.2715	fig|2294.13.peg.3229	fig|177437.24.peg.2711	fig|651182.15.peg.2632
DNA Metabolism	DNA repair	DNA Repair Base Excision	DNA polymerase I (EC 2.7.7.7)	fig|2294.7.peg.2028	fig|2294.12.peg.153	fig|2294.13.peg.1960	fig|177437.24.peg.1205	fig|651182.15.peg.4570
DNA Metabolism	DNA repair	DNA Repair Base Excision	DNA-3-methyladenine glycosylase (EC 3.2.2.20)	fig|2294.7.peg.1513	fig|2294.12.peg.3187	fig|2294.13.peg.2472	fig|177437.24.peg.2335	fig|651182.15.peg.1306
DNA Metabolism	DNA repair	DNA Repair Base Excision	Endonuclease III (EC 4.2.99.18)	fig|2294.7.peg.1116, fig|2294.7.peg.4767	fig|2294.12.peg.1856, fig|2294.12.peg.2939	fig|2294.13.peg.28, fig|2294.13.peg.2737	fig|177437.24.peg.20, fig|177437.24.peg.4454	fig|651182.15.peg.3947
DNA Metabolism	DNA repair	DNA Repair Base Excision	Exodeoxyribonuclease I (EC 3.1.11.1)	fig|2294.7.peg.783	fig|2294.12.peg.2033	fig|2294.13.peg.2865	fig|177437.24.peg.2930	fig|651182.15.peg.1637
DNA Metabolism	DNA repair	DNA Repair Base Excision	Single-stranded-DNA-specific exonuclease RecJ (EC 3.1.-.-)	fig|2294.7.peg.563	fig|2294.12.peg.2646	fig|2294.13.peg.3286	fig|177437.24.peg.2095	fig|651182.15.peg.1775
DNA Metabolism	DNA repair	DNA repair, UvrABC system	Excinuclease ABC subunit A	fig|2294.7.peg.728, fig|2294.7.peg.2362	fig|2294.12.peg.171, fig|2294.12.peg.2797	fig|2294.13.peg.1944, fig|2294.13.peg.2897	fig|177437.24.peg.858, fig|177437.24.peg.1800	fig|651182.15.peg.2720, fig|651182.15.peg.4615
DNA Metabolism	DNA repair	DNA repair, UvrABC system	Excinuclease ABC subunit B	fig|2294.7.peg.1502	fig|2294.12.peg.3178	fig|2294.13.peg.2481	fig|177437.24.peg.2257	fig|651182.15.peg.1322
DNA Metabolism	DNA repair	DNA repair, UvrABC system	Excinuclease ABC subunit C	fig|2294.7.peg.1501	fig|2294.12.peg.3177	fig|2294.13.peg.2482	fig|177437.24.peg.2258	fig|651182.15.peg.1323
DNA Metabolism	DNA repair	DNA repair, bacterial	DNA polymerase IV (EC 2.7.7.7)	fig|2294.7.peg.2243	fig|2294.12.peg.434	fig|2294.13.peg.1208	fig|177437.24.peg.2761	fig|651182.15.peg.2643
DNA Metabolism	DNA repair	DNA repair, bacterial	DNA recombination protein RmuC	fig|2294.7.peg.1786	fig|2294.12.peg.3405	fig|2294.13.peg.2290	fig|177437.24.peg.886	fig|651182.15.peg.1027
DNA Metabolism	DNA repair	DNA repair, bacterial	DNA repair protein RadA	fig|2294.7.peg.3425	fig|2294.12.peg.748	fig|2294.13.peg.1673	fig|177437.24.peg.382	fig|651182.15.peg.423
DNA Metabolism	DNA repair	DNA repair, bacterial	DNA repair protein RadC	fig|2294.7.peg.1365, fig|2294.7.peg.1596, fig|2294.7.peg.3072	fig|2294.12.peg.3277	fig|2294.13.peg.2387	fig|177437.24.peg.1878, fig|177437.24.peg.1995, fig|177437.24.peg.3513	fig|651182.15.peg.21, fig|651182.15.peg.4119
DNA Metabolism	DNA repair	DNA repair, bacterial	DNA repair protein RecN	fig|2294.7.peg.2021	fig|2294.12.peg.147	fig|2294.13.peg.1967	fig|177437.24.peg.266	fig|651182.15.peg.4576
DNA Metabolism	DNA repair	DNA repair, bacterial	Endonuclease IV (EC 3.1.21.2)	fig|2294.7.peg.5202			fig|177437.24.peg.3275	fig|651182.15.peg.55
DNA Metabolism	DNA repair	DNA repair, bacterial	Exodeoxyribonuclease III (EC 3.1.11.2)	fig|2294.7.peg.993	fig|2294.12.peg.1937	fig|2294.13.peg.2766	fig|177437.24.peg.3938	fig|651182.15.peg.2055
DNA Metabolism	DNA repair	DNA repair, bacterial	Exodeoxyribonuclease VII large subunit (EC 3.1.11.6)	fig|2294.7.peg.56	fig|2294.12.peg.2421	fig|2294.13.peg.3460	fig|177437.24.peg.2491	fig|651182.15.peg.2349
DNA Metabolism	DNA repair	DNA repair, bacterial	Exodeoxyribonuclease VII small subunit (EC 3.1.11.6)	fig|2294.7.peg.55	fig|2294.12.peg.2422	fig|2294.13.peg.3461	fig|177437.24.peg.2492	fig|651182.15.peg.2350
DNA Metabolism	DNA repair	DNA repair, bacterial	Exonuclease SbcC	fig|2294.7.peg.2115	fig|2294.12.peg.218, fig|2294.12.peg.2566	fig|2294.13.peg.1900, fig|2294.13.peg.3118		fig|651182.15.peg.4749
DNA Metabolism	DNA repair	DNA repair, bacterial	Exonuclease SbcD	fig|2294.7.peg.2116	fig|2294.12.peg.217	fig|2294.13.peg.1901		fig|651182.15.peg.4750
DNA Metabolism	DNA repair	DNA repair, bacterial	Methylated-DNA--protein-cysteine methyltransferase (EC 2.1.1.63)	fig|2294.7.peg.3164, fig|2294.7.peg.3165	fig|2294.12.peg.3485	fig|2294.13.peg.826, fig|2294.13.peg.1552, fig|2294.13.peg.1553	fig|177437.24.peg.3370, fig|177437.24.peg.3371, fig|177437.24.peg.3907, fig|177437.24.peg.4757	fig|651182.15.peg.123
DNA Metabolism	DNA repair	DNA repair, bacterial	RecA protein	fig|2294.7.peg.305	fig|2294.12.peg.2197	fig|2294.13.peg.3600	fig|177437.24.peg.2640	fig|651182.15.peg.3513
DNA Metabolism	DNA repair	DNA repair, bacterial	Single-stranded DNA-binding protein	fig|2294.7.peg.3126	fig|2294.12.peg.868	fig|2294.13.peg.1337	fig|177437.24.peg.4739	fig|651182.15.peg.4827
DNA Metabolism	DNA repair	DNA repair, bacterial MutL-MutS system	DNA mismatch repair protein MutL	fig|2294.7.peg.4719	not annotated	not annotated	fig|177437.24.peg.3035	fig|651182.15.peg.3995
DNA Metabolism	DNA repair	DNA repair, bacterial MutL-MutS system	DNA mismatch repair protein MutS	fig|2294.7.peg.1045	fig|2294.12.peg.3010	fig|2294.13.peg.2645	fig|177437.24.peg.2320	fig|651182.15.peg.2193
DNA Metabolism	DNA repair	DNA repair, bacterial RecBCD pathway	Exodeoxyribonuclease V alpha chain (EC 3.1.11.5)	fig|2294.7.peg.957	fig|2294.12.peg.2262	fig|2294.13.peg.3009	fig|177437.24.peg.2557	fig|651182.15.peg.4917
DNA Metabolism	DNA repair	DNA repair, bacterial RecBCD pathway	Exodeoxyribonuclease V beta chain (EC 3.1.11.5)	fig|2294.7.peg.958	fig|2294.12.peg.1980	fig|2294.13.peg.2810	fig|177437.24.peg.2558	fig|651182.15.peg.4918
DNA Metabolism	DNA repair	DNA repair, bacterial RecBCD pathway	Exodeoxyribonuclease V gamma chain (EC 3.1.11.5)	fig|2294.7.peg.959	fig|2294.12.peg.1979	fig|2294.13.peg.2809	fig|177437.24.peg.2559	fig|651182.15.peg.4919, fig|651182.15.peg.4920
DNA Metabolism	DNA repair	DNA repair, bacterial RecBCD pathway	RecD-like DNA helicase YrrC	fig|2294.7.peg.1230, fig|2294.7.peg.3271	fig|2294.12.peg.296, fig|2294.12.peg.1694	fig|2294.13.peg.183, fig|2294.13.peg.1766	fig|177437.24.peg.2270, fig|177437.24.peg.4759	fig|651182.15.peg.2031, fig|651182.15.peg.4710
DNA Metabolism	DNA repair	DNA repair, bacterial RecFOR pathway	DNA recombination and repair protein RecO	fig|2294.7.peg.14	fig|2294.12.peg.2719	fig|2294.13.peg.3234	fig|177437.24.peg.2717	fig|651182.15.peg.2638
DNA Metabolism	DNA repair	DNA repair, bacterial RecFOR pathway	RecA protein	fig|2294.7.peg.305	fig|2294.12.peg.2197	fig|2294.13.peg.3600	fig|177437.24.peg.2640	fig|651182.15.peg.3513
DNA Metabolism	DNA repair	DNA repair, bacterial RecFOR pathway	Recombination protein RecR	fig|2294.7.peg.816	fig|2294.12.peg.2597	fig|2294.13.peg.3088	fig|177437.24.peg.1597	fig|651182.15.peg.1612
DNA Metabolism	DNA repair	DNA repair, bacterial RecFOR pathway	Single-stranded DNA-binding protein	fig|2294.7.peg.3126	fig|2294.12.peg.868	fig|2294.13.peg.1337	fig|177437.24.peg.4739	fig|651182.15.peg.4827
DNA Metabolism	DNA repair	DNA repair, bacterial RecFOR pathway	Single-stranded-DNA-specific exonuclease RecJ (EC 3.1.-.-)	fig|2294.7.peg.563	fig|2294.12.peg.2646	fig|2294.13.peg.3286	fig|177437.24.peg.2095	fig|651182.15.peg.1775
DNA Metabolism	DNA repair	DNA repair, bacterial UvrD and related helicases	ATP-dependent DNA helicase UvrD/PcrA	fig|2294.7.peg.3380, fig|2294.7.peg.4124	fig|2294.12.peg.707	fig|2294.13.peg.1629	fig|177437.24.peg.3896, fig|177437.24.peg.4090	fig|651182.15.peg.383, fig|651182.15.peg.664
DNA Metabolism	DNA repair	Uracil-DNA glycosylase	Uracil-DNA glycosylase, family 4	fig|2294.7.peg.450	fig|2294.12.peg.2670	fig|2294.13.peg.3323	fig|177437.24.peg.2664	fig|651182.15.peg.2907
DNA Metabolism	DNA repair	DNA Repair Base Excision	DNA polymerase II (EC 2.7.7.7)	fig|2294.7.peg.3497			fig|177437.24.peg.1409
DNA Metabolism	DNA repair	DNA repair, bacterial	A/G-specific adenine glycosylase (EC 3.2.2.-)	fig|2294.7.peg.2557	fig|2294.12.peg.602	fig|2294.13.peg.1579	fig|177437.24.peg.4498
DNA Metabolism	DNA repair	DNA repair, bacterial	SOS-response repressor and protease LexA (EC 3.4.21.88)	fig|2294.7.peg.2241	fig|2294.12.peg.436	fig|2294.13.peg.1207
DNA Metabolism	DNA repair	DNA repair, bacterial DinG and relatives	DinG family ATP-dependent helicase CPE1197	fig|2294.7.peg.262
DNA Metabolism	DNA repair	DNA repair, bacterial RecFOR pathway	ATP-dependent DNA helicase RecQ	fig|2294.7.peg.1195			fig|177437.24.peg.4544
DNA Metabolism	DNA repair	DNA repair system including RecA, MutS and a hypothetical protein	Regulatory protein RecX	fig|2294.7.peg.428			fig|177437.24.peg.1820
DNA Metabolism	DNA repair	DNA repair, bacterial	DNA-cytosine methyltransferase (EC 2.1.1.37)					fig|651182.15.peg.508
DNA Metabolism	DNA repair	DNA repair, bacterial UvrD and related helicases	ATP-dependent DNA helicase UvrD/PcrA, clostridial paralog 2					fig|651182.15.peg.3045
DNA Metabolism	DNA repair	DNA repair, bacterial	ADA regulatory protein		fig|2294.12.peg.3485	fig|2294.13.peg.826	fig|177437.24.peg.3370
DNA Metabolism	DNA repair	DNA repair system including RecA, MutS and a hypothetical protein	Protein Implicated in DNA repair function with RecA and MutS		fig|2294.12.peg.2766
DNA Metabolism	DNA repair	DNA Repair Base Excision	Uracil-DNA glycosylase, family 1
DNA Metabolism	DNA repair	DNA repair system including RecA, MutS and a hypothetical protein	Protein Implicated in DNA repair function with RecA and MutS
DNA Metabolism	DNA repair	DNA repair, bacterial photolyase	Deoxyribodipyrimidine photolyase, type II (EC 4.1.99.3)				fig|177437.24.peg.3801
DNA Metabolism	DNA repair	Uracil-DNA glycosylase	Uracil-DNA glycosylase, family 3				fig|177437.24.peg.3827
DNA Metabolism	DNA repair	DNA repair, bacterial	DNA repair exonuclease family protein YhaO				fig|177437.24.peg.4166
