## Supplementary material for "A unique symbiosome in an anaerobic single-celled eukaryote": Table S5: IS elements in the symbionts

### Sheet: Suppl. Table 5 IS elements
Supplementary Table S5: IS elements in the symbionts
Sym_BMAN							Sym_BUSS2							Sym_SCH1
[ 81 ] ORFs related to IS(s) were found in this replicon							[ 643 ] ORFs related to IS(s) were found in this replicon							[ 685 ] ORFs related to IS(s) were found in this replicon
[ 53 ] Putative complete ORF(s)							[ 340 ] Putative complete ORF(s)							[ 394 ] Putative complete ORF(s)
[ 17 ] Putative partial ORF(s)							[ 89 ] Putative partial ORF(s)							[ 93 ] Putative partial ORF(s)
[ 6 ] Pseudogene related to IS ORF(s)							[ 89 ] Pseudogene related to IS ORF(s)							[ 108 ] Pseudogene related to IS ORF(s)
[ 5 ] Uncategorized ORF(complete/partial/pseudogene)							[ 125 ] Uncategorized ORF(complete/partial/pseudogene)							[ 90 ] Uncategorized ORF(complete/partial/pseudogene)
Predicted IS(s) number: [ 60 ]							Predicted IS(s) number: [ 624 ]							Predicted IS(s) number: [ 666 ]
Different IS(s): [ 19 ]							Different IS(s): [ 14 ]							Different IS(s): [ 13 ]
IS Prediction Table							IS Prediction Table							IS Prediction Table
IS Family	ORFs Distribution *	Different IS(s)	Total IS(s)				IS Family	ORFs Distribution *	Different IS(s)	Total IS(s)				IS Family	ORFs Distribution *	Different IS(s)	Total IS(s)
IS5_ssgr_IS427	[4 / 0 / 0 / 0]	1	4				ISL3	[0 / 2 / 3 / 46]	1	51				ISL3	[0 / 1 / 0 / 4]	1	5
IS3_ssgr_IS407	[13 / 2 / 1 / 0]	2	9				IS4_ssgr_IS4Sa	[97 / 0 / 32 / 0]	1	129				IS4_ssgr_IS4Sa	[136 / 2 / 46 / 1]	1	185
IS4_ssgr_IS4Sa	[4 / 0 / 0 / 0]	1	4				IS3_ssgr_IS3	[25 / 15 / 8 / 3]	2	38				IS3_ssgr_IS3	[27 / 11 / 7 / 1]	2	30
IS256	[2 / 0 / 2 / 0]	4	4				IS6	[59 / 8 / 8 / 0]	1	72				IS6	[75 / 7 / 4 / 0]	1	83
IS4_ssgr_ISPepr1	[0 / 0 / 1 / 0]	1	1				ISLre2	[0 / 6 / 0 / 55]	1	61				ISLre2	[0 / 10 / 0 / 61]	1	71
ISNCY	[0 / 0 / 0 / 1]	1	1				IS256	[130 / 11 / 31 / 0]	1	172				IS256	[134 / 21 / 38 / 1]	1	194
IS481	[2 / 14 / 0 / 2]	4	18				IS66	[2 / 0 / 0 / 1]	1	1				IS3_ssgr_IS150	[0 / 0 / 5 / 0]	2	5
IS3_ssgr_IS150	[0 / 0 / 2 / 0]	1	2				IS3_ssgr_IS150	[2 / 3 / 3 / 0]	2	7				ISAs1	[22 / 16 / 3 / 0]	1	41
IS21	[28 / 0 / 0 / 0]	1	14				ISAs1	[24 / 17 / 1 / 2]	1	44				IS91	[0 / 0 / 0 / 1]	1	1
IS630	[0 / 1 / 0 / 0]	1	1				IS91	[1 / 0 / 0 / 0]	1	1				IS630	[0 / 23 / 5 / 21]	1	49
IS1380	[0 / 0 / 0 / 2]	2	2				IS630	[0 / 25 / 3 / 18]	1	46				IS110_ssgr_IS1111	[0 / 2 / 0 / 0]	1	2
							IS110_ssgr_IS1111	[0 / 2 / 0 / 0]	1	2
*Legend: [Complete / Partial / Pseudogene / unknown]														*Legend: [Complete / Partial / Pseudogene / unknown]
							*Legend: [Complete / Partial / Pseudogene / unknown]
