## Supplementary material for "A unique symbiosome in an anaerobic single-celled eukaryote": Table S8: LGT analysis

### Sheet: Suppl. Table 8 Contents
	Supplementary table content
	8A	Global numbers
	8B	LGTs targeted to hydrogenosome
	8C	Most represented Panther annotation
	8D	LGTs with >60% identity to Bacteria, Viruses or Archaea in NCBI nr.
	8E	Acquisitions of the same ortholog
	8F	Host-symbiont interaction candidate proteins

### Sheet: Suppl Table 8A Global numbers
Supplementary Table 8A: Global numbers
	Number of OG	Number of genes	Average number of genes	Number of OG with trees	Number of genes with trees	Number of log	Number of genes derived from LGT	Corresponding number of COG = minimal number of events
A. ignava BMAN	2224	7255	3.26361	1742	3752	3762	612	388
A. flamelloides BUSSELTON2	3701	9444	2.55243	3155	7520	7519	1414	781
A. flamelloides SCHOONER1	3679	9309	2.53099	3115	7463	7463	1359	777

### Sheet: Suppl Table 8B LGTs targeted to
Supplementary Table 8B: LGTs targeted to hydrogenosome
from Stairs et al 2021, DOI: 10.1016/j.cub.2021.10.010
OxStress	NADH_oxidase_A_flamelloides.A77F856216925EB3	BUSSELTON_g8881.t1	Bacteria	NADPH-dependent 2,4-dienoyl-CoA reductase, sulfur reductase, or a related oxidoreductase
OxStress	Nitroreductase_A_flamelloides.23872B3B85FE97A8	BUSSELTON_g5725.t1	undefined	Nitroreductase
OxStress	Nitroreductase_A_flamelloides.1E512B3FB4610B0F	BUSSELTON_g12821.t1	undefined	Nitroreductase
OxStress	RBR_A_flamelloides.E891C36A0CC58EB3	BUSSELTON_g16208.t1	Bacteria	Rubrerythrin
other	Hydroxylamine_reductase_A_flamelloides.C4F7268A17C115BB	BUSSELTON_g25577.t1	undefined	Hydroxylamine reductase (hybrid-cluster protein)
other	Sarcosine_oxidase_A_flamelloides.5D2BEB2CBC1FF9FB	BUSSELTON_g3374.t1	Bacteria;Proteobacteria;delta-epsilon-subdivisions;Deltaproteobacteria;Desulfobacterales;Desulfobacteraceae	Glycine/D-amino acid oxidase (deaminating)
Hydrogenase	Fer_A_flamelloides.5691C2794B4BF34B	BUSSELTON_g2226.t1	undefined	Ferredoxin
Amino Acid	Citrate_Lyase_A_flamelloides.1649261CD1FE6D97	BUSSELTON_g13748.t1	Bacteria	Citrate lyase beta subunit
Amino acid	GCSP1_A_flamelloides.B546909B2826E307	BUSSELTON_g14687.t1	Bacteria;Proteobacteria	Glycine cleavage system protein P (pyridoxal-binding), N-terminal domain
Amino acid	GCSP2_A_flamelloides.7D7A9E34853A98EF	BUSSELTON_g20591.t1	Bacteria	Glycine cleavage system protein P (pyridoxal-binding), C-terminal domain
Amino acid	GCSP2_A_flamelloides.30FBDB20AD5DC58F	BUSSELTON_g9889.t1	undefined	Glycine cleavage system protein P (pyridoxal-binding), C-terminal domain
Amino acid	ThrC_-_bussel_extension_A_flamelloides.C0F91E590F0B1B24	BUSSELTON_g14263.t1	Bacteria;Chloroflexi;Candidatus-Thermofonsia	Threonine synthase
Amino acid	GCSH_A_flamelloides.47E6A2B97C599DA6	BUSSELTON_g13517.t1	Bacteria	Glycine cleavage system protein H (lipoate-binding)
Amino acid	Ketobutyrate_lyase_A_flamelloides.C0439AA97D98A5C3	BUSSELTON_g19586.t1	Bacteria;Bacteroidetes	7-keto-8-aminopelargonate synthetase or related enzyme
FeS	4fe-4S_ferredoxin_iron-sulfur_binding_domain_protein_A_flamelloides.53D5AD1C6D1D7D23	BUSSELTON_g15842.t1	Bacteria	Ferredoxin
FeS	Arh1_Ferredoxin_reductase_A_flamelloides.D43CD86326A9E117	BUSSELTON_g27831.t1	Bacteria;Actinobacteria	NADPH-dependent glutamate synthase beta chain or related oxidoreductase
OxStress	NADH_oxidase_A_ignava.CBBBE09FFA35DB45	BMAN_g12635.t1	Bacteria	NADPH-dependent 2,4-dienoyl-CoA reductase, sulfur reductase, or a related oxidoreductase
OxStress	Glutathione_repair_https://www.ncbi.nlm.nih.gov/pmc/articles/PMC5402446/_A_ignava.23486C52E8CD8C95	BMAN_g4004.t1	Bacteria;Firmicutes;Clostridia;Clostridiales	Omega-amidase YafV/Nit2, hydrolyzes alpha-ketoglutaramate
OxStress	Nitroreductase_A_ignava.1445B94D961AE550	BMAN_g4818.t1	undefined	Nitroreductase
OxStress	RBR_A_ignava.4A1BA2EDD49DA2E6	BMAN_g2716.t1	Bacteria	Rubrerythrin
other	Hydroxylamine_reductase_A_ignava.A5423F189C8EB88D	BMAN_g6448.t1	undefined	Hydroxylamine reductase (hybrid-cluster protein)
other	Sarcosine_oxidase_A_ignava.22F1A4EA11FD4F54	BMAN_g14562.t1	Bacteria;Proteobacteria;delta-epsilon-subdivisions;Deltaproteobacteria;Desulfobacterales;Desulfobacteraceae	Glycine/D-amino acid oxidase (deaminating)
other	Sarcosine_oxidase_A_ignava.D18755B84E218BEF	BMAN_g14563.t1	Bacteria;Proteobacteria;delta-epsilon-subdivisions;Deltaproteobacteria;Desulfobacterales;Desulfobacteraceae	Glycine/D-amino acid oxidase (deaminating)
Hydrogenase	Fer_A_ignava.DE8E419D72D31139	BMAN_g223.t1	undefined	Ferredoxin
Amino Acid	Citrate_Lyase_A_ignava.A919D2FFE29D4C54	BMAN_g12236.t1	Bacteria	Citrate lyase beta subunit
Amino Acid	Citrate_Lyase_A_ignava.DE08CD8C1905A2F4	BMAN_g9064.t1	Bacteria	Citrate lyase beta subunit
Amino acid	GCSP1_A_ignava.400BC56A04EFA136	BMAN_g13480.t1	Bacteria;Proteobacteria	Glycine cleavage system protein P (pyridoxal-binding), N-terminal domain
Amino acid	GCSP2_A_ignava.CFC36E38064F3D20	BMAN_g13235.t1	Bacteria	Glycine cleavage system protein P (pyridoxal-binding), C-terminal domain
Amino acid	GCSH_A_ignava.E32955CB2E7A88D5	BMAN_g12887.t1	Archaea;Euryarchaeota;Thermoplasmata	Glycine cleavage system protein H (lipoate-binding)
OxStress	O_A_ignava.795B976C921B7392	BMAN_g10235.t1	Bacteria	Uncharacterized OsmC-related protein

### Sheet: Suppl Table 8C Most represented
Supplementary Table 8C: Most represented Panther annotation
Panther annotation	A. ignava BMAN	A. flamelloides BUSSELTON2	A. flamelloides SCHOONER1
DYSTROGLYCAN-RELATED	3	48	66
BTK-BINDING_PROTEIN-RELATED	2	23	35
INNER_MEMBRANE_PROTEIN_YAAH	6	33	30
FAMILY_NOT_NAMED	1	24	28
REGULATOR_OF_CHROMOSOME_CONDENSATION	1	24	28
SUBFAMILY_NOT_NAMED	1	26	28
TETRATRICOPEPTIDE_REPEAT_PROTEIN_6	1	26	28
FAMILY_NOT_NAMED	0	24	25
CELLULOSE_SYNTHASE_OPERON_PROTEIN_C	0	18	22
"CLARET,_ISOFORM_A"	0	20	16
LIPOPOLYSACCHARIDE_ASSEMBLY_PROTEIN_B	1	9	16
SUBFAMILY_NOT_NAMED	0	20	16
CELL_SURFACE_GLYCOPROTEIN_(S-LAYER_PROTEIN)-LIKE_PROTEIN	5	13	15
NEUROENDOCRINE_CONVERTASE_1	0	15	14
ANKYRIN_REPEAT-CONTAINING_PROTEIN_DDB_G0279043	11	13	12
2-HYDROXYACID_DEHYDROGENASE-RELATED	1	11	11
FAMILY_NOT_NAMED	3	18	11
NAD(P)H-DEPENDENT_FMN-CONTAINING_OXIDOREDUCTASE_YWQN-RELATED	5	11	11
XANTHINE/URACIL_PERMEASE_C887.17-RELATED	6	11	11
ZGC:136493	1	11	11
"IRON_HYDROGENASE,_PUTATIVE-RELATED"	5	11	10
F-BOX_ONLY_PROTEIN_11	5	11	9
LEUCINE-RICH_REPEAT-CONTAINING_PROTEIN_SOG2	7	5	8
HYDROPEROXIDE_REDUCTASE	11	7	7
SUBFAMILY_NOT_NAMED	3	12	7
ALCOHOL_DEHYDROGENASE_YQHD	6	4	6
NAD(P)H_NITROREDUCTASE_YDGI-RELATED	6	8	6
"ANKYRIN_REPEAT,_PH_AND_SEC7_DOMAIN_CONTAINING_PROTEIN_SECG-RELATED"	9	4	4
"STOMATIN-LIKE_PROTEIN_2,_MITOCHONDRIAL"	6	5	1
PROTEIN_NIRF	15	0	0
UNNAMED_PRODUCT	15	0	0

### Sheet: Suppl Table 8D >60% identity
Supplementary Table 8D: LGTs with >60% identity to Bacteria, Viruses or Archaea in NCBI nr.
Anaeramoeba protein	Best hit	% id	Length	Mismatches	Gap openings	qstart	qend	sstart	send	E-value	Best hit taxonomy
BMAN_g11074.t1	PCI29913.1 aminopeptidase [SAR324 cluster bacterium]2024889	62.5	472	174	1	9	480	3	471	0	Bacteria;Proteobacteria;delta/epsilon subdivisions;Deltaproteobacteria;SAR324 cluster bacterium;
BMAN_g12007.t1	WP_054520926.1 pyruvate, phosphate dikinase [Thermanaerothrix daxensis] KPL84413.1 pyruvate phosphate dikinase [Thermanaerothrix daxensis]	63.626	910	315	7	3	897	2	910	0	Bacteria;Chloroflexi;Anaerolineae;Anaerolineales;Anaerolineaceae;Thermanaerothrix;Thermanaerothrix daxensis;
BMAN_g12510.t1	WP_015051959.1 peroxiredoxin [Methanolobus psychrophilus] AFV22232.1 3-Cys thioredoxin peroxidase [Methanolobus psychrophilus R15]	66.516	221	72	1	18	236	1	221	1.29e-105	Archaea;Euryarchaeota;Methanomicrobia;Methanosarcinales;Methanosarcinaceae;Methanolobus;Methanolobus psychrophilus;
BMAN_g12511.t1	OYT30120.1 hypothetical protein B6U98_00555 [Thermoplasmatales archaeon ex4572_165]	62.105	190	71	1	1	189	1	190	2.76e-84	Archaea;Euryarchaeota;Thermoplasmata;Thermoplasmatales;Thermoplasmatales archaeon ex4572_165;
BMAN_g12991.t1	OFX23118.1 knotted carbamoyltransferase YgeW [Bacteroidetes bacterium GWA2_31_9]	63.399	306	110	1	13	318	8	311	1.06e-144	Bacteria;Bacteroidetes;Bacteroidetes bacterium GWA2_31_9;
BMAN_g13235.t1	WP_109155830.1 MULTISPECIES: glycine dehydrogenase subunit 2 [unclassified Azospirillum]	60.206	485	190	3	30	513	31	513	0	Bacteria;Proteobacteria;Alphaproteobacteria;Rhodospirillales;Rhodospirillaceae;Azospirillum;
BMAN_g14562.t1	RLB34650.1 sulfurtransferase [Deltaproteobacteria bacterium]	60.567	388	151	2	26	413	1	386	1.4e-171	Bacteria;Proteobacteria;delta/epsilon subdivisions;Deltaproteobacteria;Deltaproteobacteria bacterium;
BMAN_g14625.t1	PHR70840.1 anhydro-N-acetylmuramic acid kinase [Lutibacter sp.]	85	40	6	0	31	70	304	343	5.07e-12	Bacteria;Bacteroidetes;Flavobacteriia;Flavobacteriales;Flavobacteriaceae;Lutibacter;Lutibacter sp.;
BMAN_g14773.t1	KUK49871.1 Uncharacterized protein XD75_0142 [Parcubacteria bacterium 33_209]	64.762	105	35	1	116	220	124	226	1.7e-38	Bacteria;Candidatus Parcubacteria;Parcubacteria bacterium 33_209;
BMAN_g2112.t1	TFG23849.1 FAD-dependent oxidoreductase [Candidatus Lokiarchaeota archaeon]	69.593	467	137	4	5	468	4	468	0	Archaea;Candidatus Lokiarchaeota;Candidatus Lokiarchaeota archaeon;
BMAN_g2198.t1	PYQ48462.1 adenosylhomocysteinase [Acidobacteria bacterium]	65.657	396	136	0	11	406	96	491	0	Bacteria;Acidobacteria;Acidobacteria bacterium;
BMAN_g2200.t1	RXV70072.1 adenosylhomocysteinase, partial [Roseovarius sp. A46]	72.152	79	22	0	14	92	5	83	1.95e-35	Bacteria;Proteobacteria;Alphaproteobacteria;Rhodobacterales;Rhodobacteraceae;Roseovarius;Roseovarius sp. A46;
BMAN_g2716.t1	RLB80552.1 rubrerythrin family protein [Deltaproteobacteria bacterium]	66.667	192	62	1	27	218	2	191	1.99e-89	Bacteria;Proteobacteria;delta/epsilon subdivisions;Deltaproteobacteria;Deltaproteobacteria bacterium;
BMAN_g2748.t1	RMG04306.1 glutathione peroxidase [Acidobacteria bacterium]	67.901	162	49	1	17	175	46	207	9.82e-74	Bacteria;Acidobacteria;Acidobacteria bacterium;
BMAN_g3858.t1	WP_094153277.1 VWA domain-containing protein, partial [Akkermansia muciniphila]	64	50	16	1	44	91	554	603	1.57e-06	Bacteria;Verrucomicrobia;Verrucomicrobiae;Verrucomicrobiales;Akkermansiaceae;Akkermansia;Akkermansia muciniphila;
BMAN_g5127.t1	TFG22798.1 S-methyl-5-thioribose-1-phosphate isomerase [Candidatus Lokiarchaeota archaeon]	60.116	346	132	3	1	346	1	340	3.36e-141	Archaea;Candidatus Lokiarchaeota;Candidatus Lokiarchaeota archaeon;
BMAN_g5452.t1	WP_084016911.1 thiol peroxidase [Moheibacter sediminis] SMC49139.1 thiol peroxidase (atypical 2-Cys peroxiredoxin) [Moheibacter sediminis]	67.879	165	53	0	22	186	1	165	2.36e-78	Bacteria;Bacteroidetes;Flavobacteriia;Flavobacteriales;Flavobacteriaceae;Moheibacter;Moheibacter sediminis;
BMAN_g6181.t1	OQY08336.1 sulfurtransferase [Desulfobacteraceae bacterium 4572_123]	62.737	687	247	6	32	711	4	688	0	Bacteria;Proteobacteria;delta/epsilon subdivisions;Deltaproteobacteria;Desulfobacterales;Desulfobacteraceae;Desulfobacteraceae bacterium 4572_123;
BMAN_g6371.t1	WP_078012939.1 glycine C-acetyltransferase [Hymenobacter sp. CRA2] OON68310.1 glycine C-acetyltransferase [Hymenobacter sp. CRA2]	69.828	116	35	0	2	117	277	392	1.52e-52	Bacteria;Bacteroidetes;Cytophagia;Cytophagales;Hymenobacteraceae;Hymenobacter;Hymenobacter sp. CRA2;
BMAN_g6373.t1	TNE52189.1 glycine C-acetyltransferase [Deltaproteobacteria bacterium]	65.75	400	130	3	22	421	4	396	0	Bacteria;Proteobacteria;delta/epsilon subdivisions;Deltaproteobacteria;Deltaproteobacteria bacterium;
BMAN_g780.t1	OQY08336.1 sulfurtransferase [Desulfobacteraceae bacterium 4572_123]	62.119	689	248	8	30	709	5	689	0	Bacteria;Proteobacteria;delta/epsilon subdivisions;Deltaproteobacteria;Desulfobacterales;Desulfobacteraceae;Desulfobacteraceae bacterium 4572_123;
BMAN_g9163.t1	WP_141609413.1 NADP-dependent phosphogluconate dehydrogenase [Litorilinea aerophila] TQE96671.1 NADP-dependent phosphogluconate dehydrogenase [Litorilinea aerophila]	62.924	472	169	3	2	472	4	470	0	Bacteria;Chloroflexi;Caldilineae;Caldilineales;Caldilineaceae;Litorilinea;Litorilinea aerophila;
BMAN_g9499.t1	RKZ33953.1 L-lysine 6-transaminase [bacterium]	60.586	444	174	1	5	447	6	449	0	Bacteria;bacterium;
BMAN_g9648.t1	OQX85108.1 3-isopropylmalate dehydratase [candidate division KSB1 bacterium 4484_87]	68.944	161	49	1	10	170	1	160	4.72e-79	Bacteria;candidate division KSB1 bacterium 4484_87;
BMAN_g9649.t1	RLF30039.1 3-isopropylmalate dehydratase large subunit [Thermoplasmata archaeon]	63.221	416	152	1	7	421	3	418	0	Archaea;Euryarchaeota;Thermoplasmata;Thermoplasmata archaeon;
BMAN_g9695.t1	WP_127679502.1 YjbQ family protein [Nautilia sp. PV-1] AZV46096.1 secondary thiamine-phosphate synthase enzyme [Nautilia sp. PV-1]	66.429	140	45	1	7	146	1	138	2.02e-57	Bacteria;Proteobacteria;delta/epsilon subdivisions;Epsilonproteobacteria;Nautiliales;Nautiliaceae;Nautilia;Nautilia sp. PV-1;
BUSSELTON_g10155.t1	RLD14992.1 pyridoxal-5-phosphate-dependent protein subunit beta [Caldiserica bacterium]	62.68	485	181	0	22	506	5	489	0	Bacteria;Caldiserica;Caldiserica bacterium;
BUSSELTON_g10466.t1	RLD14992.1 pyridoxal-5-phosphate-dependent protein subunit beta [Caldiserica bacterium]	62.887	485	180	0	22	506	5	489	0	Bacteria;Caldiserica;Caldiserica bacterium;
BUSSELTON_g10745.t1	WP_011574543.1 YunC family protein [Pseudoalteromonas atlantica] ABG40239.1 conserved hypothetical protein [Pseudoalteromonas atlantica T6c]	64.557	79	28	0	9	87	30	108	1.46e-27	Bacteria;Proteobacteria;Gammaproteobacteria;Alteromonadales;Pseudoalteromonadaceae;Pseudoalteromonas;Pseudoalteromonas atlantica;
BUSSELTON_g11000.t1	OYT45177.1 3-isopropylmalate dehydratase large subunit [Thermoplasmatales archaeon ex4484_6]	60.143	419	164	3	6	423	4	420	0	Archaea;Euryarchaeota;Thermoplasmata;Thermoplasmatales;Thermoplasmatales archaeon ex4484_6;
BUSSELTON_g11970.t1	WP_101240705.1 SMI1/KNR4 family protein [Chryseobacterium sp. PMSZPI] PKF72426.1 SMI1/KNR4 family protein [Chryseobacterium sp. PMSZPI]	63.529	170	61	1	1	169	5	174	1.29e-74	Bacteria;Bacteroidetes;Flavobacteriia;Flavobacteriales;Flavobacteriaceae;Chryseobacterium;Chryseobacterium sp. PMSZPI;
BUSSELTON_g1226.t1	TET51716.1 aspartate--ammonia ligase [Desulfobacteraceae bacterium]	69.275	345	105	1	20	364	3	346	9.01e-177	Bacteria;Proteobacteria;delta/epsilon subdivisions;Deltaproteobacteria;Desulfobacterales;Desulfobacteraceae;Desulfobacteraceae bacterium;
BUSSELTON_g13495.t1	PIN79522.1 adenosylhomocysteinase, partial [Candidatus Woesearchaeota archaeon CG10_big_fil_rev_8_21_14_0_10_34_8]	67.146	417	135	2	5	421	3	417	0	Archaea;Candidatus Woesearchaeota;Candidatus Woesearchaeota archaeon CG10_big_fil_rev_8_21_14_0_10_34_8;
BUSSELTON_g14271.t1	TET51716.1 aspartate--ammonia ligase [Desulfobacteraceae bacterium]	68.986	345	106	1	20	364	3	346	1.13e-176	Bacteria;Proteobacteria;delta/epsilon subdivisions;Deltaproteobacteria;Desulfobacterales;Desulfobacteraceae;Desulfobacteraceae bacterium;
BUSSELTON_g14961.t1	OHD55198.1 type I glutamate--ammonia ligase [Spirochaetes bacterium GWF1_49_6]	68.657	469	146	1	48	515	4	472	0	Bacteria;Spirochaetes;Spirochaetes bacterium GWF1_49_6;
BUSSELTON_g14965.t1	TET51716.1 aspartate--ammonia ligase [Desulfobacteraceae bacterium]	68.662	284	88	1	25	308	3	285	1.28e-137	Bacteria;Proteobacteria;delta/epsilon subdivisions;Deltaproteobacteria;Desulfobacterales;Desulfobacteraceae;Desulfobacteraceae bacterium;
BUSSELTON_g1505.t1	PKL07166.1 hypothetical protein CVV53_00830 [Spirochaetae bacterium HGW-Spirochaetae-9]	61.702	47	15	1	27	73	130	173	6.02e-08	Bacteria;Spirochaetes;Spirochaetae bacterium HGW-Spirochaetae-9;
BUSSELTON_g15136.t1	KPK81296.1 3-isopropylmalate dehydrogenase [Gemmatimonas sp. SM23_52]	64.962	391	137	0	4	394	1	391	0	Bacteria;Gemmatimonadetes;Gemmatimonadetes;Gemmatimonadales;Gemmatimonadaceae;Gemmatimonas;Gemmatimonas sp. SM23_52;
BUSSELTON_g15620.t1	OFY33452.1 knotted carbamoyltransferase YgeW [Bacteroidetes bacterium GWF2_35_48] OFY79690.1 knotted carbamoyltransferase YgeW [Bacteroidetes bacterium RIFOXYA12_FULL_35_11] OFY95903.1 knotted carbamoyltransferase YgeW [Bacteroidetes bacterium RIFOXYB2_FULL_35_7]	65.354	381	130	1	14	394	7	385	0	Bacteria;Bacteroidetes;Bacteroidetes bacterium GWF2_35_48;
BUSSELTON_g16208.t1	KUJ95673.1 Rubrerythrin [Desulfonauticus sp. 38_4375]	61.78	191	71	1	34	224	3	191	8.39e-78	Bacteria;Proteobacteria;delta/epsilon subdivisions;Deltaproteobacteria;Desulfovibrionales;Desulfohalobiaceae;Desulfonauticus;Desulfonauticus sp. 38_4375;
BUSSELTON_g16315.t1	OYT45177.1 3-isopropylmalate dehydratase large subunit [Thermoplasmatales archaeon ex4484_6]	60.621	419	162	3	6	423	4	420	0	Archaea;Euryarchaeota;Thermoplasmata;Thermoplasmatales;Thermoplasmatales archaeon ex4484_6;
BUSSELTON_g1652.t1	TNE52189.1 glycine C-acetyltransferase [Deltaproteobacteria bacterium]	67.442	387	122	2	25	411	8	390	0	Bacteria;Proteobacteria;delta/epsilon subdivisions;Deltaproteobacteria;Deltaproteobacteria bacterium;
BUSSELTON_g1733.t1	OHD55198.1 type I glutamate--ammonia ligase [Spirochaetes bacterium GWF1_49_6]	68.87	469	145	1	48	515	4	472	0	Bacteria;Spirochaetes;Spirochaetes bacterium GWF1_49_6;
BUSSELTON_g18162.t1	TFG21616.1 peptide-methionine (S)-S-oxide reductase [Candidatus Lokiarchaeota archaeon]	61.842	152	58	0	2	153	4	155	4.98e-66	Archaea;Candidatus Lokiarchaeota;Candidatus Lokiarchaeota archaeon;
BUSSELTON_g18650.t1	KPK81296.1 3-isopropylmalate dehydrogenase [Gemmatimonas sp. SM23_52]	64.962	391	137	0	4	394	1	391	0	Bacteria;Gemmatimonadetes;Gemmatimonadetes;Gemmatimonadales;Gemmatimonadaceae;Gemmatimonas;Gemmatimonas sp. SM23_52;
BUSSELTON_g18910.t1	OQX85108.1 3-isopropylmalate dehydratase [candidate division KSB1 bacterium 4484_87]	72.956	159	43	0	39	197	2	160	8.03e-84	Bacteria;candidate division KSB1 bacterium 4484_87;
BUSSELTON_g19586.t1	TNE52189.1 glycine C-acetyltransferase [Deltaproteobacteria bacterium]	66.753	388	125	2	25	412	8	391	0	Bacteria;Proteobacteria;delta/epsilon subdivisions;Deltaproteobacteria;Deltaproteobacteria bacterium;
BUSSELTON_g21053.t1	OFY33452.1 knotted carbamoyltransferase YgeW [Bacteroidetes bacterium GWF2_35_48] OFY79690.1 knotted carbamoyltransferase YgeW [Bacteroidetes bacterium RIFOXYA12_FULL_35_11] OFY95903.1 knotted carbamoyltransferase YgeW [Bacteroidetes bacterium RIFOXYB2_FULL_35_7]	65.354	381	130	1	14	394	7	385	0	Bacteria;Bacteroidetes;Bacteroidetes bacterium GWF2_35_48;
BUSSELTON_g21507.t1	RKX66003.1 isocitrate/isopropylmalate dehydrogenase family protein [candidate division TA06 bacterium]	67.347	392	128	0	6	397	3	394	0	Bacteria;candidate division TA06 bacterium;
BUSSELTON_g21702.t1	TET51716.1 aspartate--ammonia ligase [Desulfobacteraceae bacterium]	70.262	343	101	1	27	369	5	346	1.46e-177	Bacteria;Proteobacteria;delta/epsilon subdivisions;Deltaproteobacteria;Desulfobacterales;Desulfobacteraceae;Desulfobacteraceae bacterium;
BUSSELTON_g21707.t1	OHD55198.1 type I glutamate--ammonia ligase [Spirochaetes bacterium GWF1_49_6]	68.87	469	145	1	48	515	4	472	0	Bacteria;Spirochaetes;Spirochaetes bacterium GWF1_49_6;
BUSSELTON_g22437.t1	QFG74491.1 hypothetical protein [Megaviridae environmental sample]	73.203	153	41	0	1	153	35	187	3.47e-73	Viruses;Mimiviridae;Megaviridae environmental sample;
BUSSELTON_g22753.t1	WP_102744384.1 RtcB family protein [Akkermansia muciniphila] PNC87999.1 RNA-splicing ligase RtcB [Akkermansia muciniphila] PNC92870.1 RNA-splicing ligase RtcB [Akkermansia muciniphila] PNC98027.1 RNA-splicing ligase RtcB [Akkermansia muciniphila] BBP48035.1 RNA-splicing ligase RtcB [Akkermansia muciniphila]	66.197	71	23	1	21	90	2	72	8e-22	Bacteria;Verrucomicrobia;Verrucomicrobiae;Verrucomicrobiales;Akkermansiaceae;Akkermansia;Akkermansia muciniphila;
BUSSELTON_g23109.t1	OYT45177.1 3-isopropylmalate dehydratase large subunit [Thermoplasmatales archaeon ex4484_6]	60.143	419	164	3	6	423	4	420	0	Archaea;Euryarchaeota;Thermoplasmata;Thermoplasmatales;Thermoplasmatales archaeon ex4484_6;
BUSSELTON_g25042.t1	PZU24011.1 SMI1/KNR4 family protein [Chryseobacterium sp.]	62.209	172	65	0	1	172	5	176	2.98e-76	Bacteria;Bacteroidetes;Flavobacteriia;Flavobacteriales;Flavobacteriaceae;Chryseobacterium;Chryseobacterium sp.;
BUSSELTON_g25209.t1	WP_037026073.1 DJ-1/PfpI family protein [Pseudomonas saudiphocaensis] CDZ95888.1 ThiJ/PfpI family protein [Pseudomonas saudiphocaensis]	60.963	187	71	1	2	188	3	187	5.03e-81	Bacteria;Proteobacteria;Gammaproteobacteria;Pseudomonadales;Pseudomonadaceae;Pseudomonas;Pseudomonas saudiphocaensis;
BUSSELTON_g25345.t1	OQX85108.1 3-isopropylmalate dehydratase [candidate division KSB1 bacterium 4484_87]	72.956	159	43	0	39	197	2	160	2.68e-83	Bacteria;candidate division KSB1 bacterium 4484_87;
BUSSELTON_g25468.t1	TNE52189.1 glycine C-acetyltransferase [Deltaproteobacteria bacterium]	67.008	391	125	2	21	411	4	390	0	Bacteria;Proteobacteria;delta/epsilon subdivisions;Deltaproteobacteria;Deltaproteobacteria bacterium;
BUSSELTON_g25797.t1	OQX85108.1 3-isopropylmalate dehydratase [candidate division KSB1 bacterium 4484_87]	73.585	159	42	0	39	197	2	160	6.33e-85	Bacteria;candidate division KSB1 bacterium 4484_87;
BUSSELTON_g26026.t1	TNE52189.1 glycine C-acetyltransferase [Deltaproteobacteria bacterium]	67.01	388	124	2	25	412	8	391	0	Bacteria;Proteobacteria;delta/epsilon subdivisions;Deltaproteobacteria;Deltaproteobacteria bacterium;
BUSSELTON_g26236.t1	PIN79522.1 adenosylhomocysteinase, partial [Candidatus Woesearchaeota archaeon CG10_big_fil_rev_8_21_14_0_10_34_8]	66.187	417	139	2	5	421	3	417	0	Archaea;Candidatus Woesearchaeota;Candidatus Woesearchaeota archaeon CG10_big_fil_rev_8_21_14_0_10_34_8;
BUSSELTON_g28360.t1	QFG74491.1 hypothetical protein [Megaviridae environmental sample]	69.231	182	56	0	55	236	6	187	8.42e-88	Viruses;Mimiviridae;Megaviridae environmental sample;
BUSSELTON_g2871.t1	TET81977.1 3-methyl-2-oxobutanoate hydroxymethyltransferase [Anaerolineales bacterium]	62.143	280	99	4	7	280	3	281	3.44e-121	Bacteria;Chloroflexi;Anaerolineae;Anaerolineales;Anaerolineales bacterium;
BUSSELTON_g28940.t1	PIN79522.1 adenosylhomocysteinase, partial [Candidatus Woesearchaeota archaeon CG10_big_fil_rev_8_21_14_0_10_34_8]	66.427	417	138	2	5	421	3	417	0	Archaea;Candidatus Woesearchaeota;Candidatus Woesearchaeota archaeon CG10_big_fil_rev_8_21_14_0_10_34_8;
BUSSELTON_g3024.t1	TET81977.1 3-methyl-2-oxobutanoate hydroxymethyltransferase [Anaerolineales bacterium]	62.5	280	98	4	7	280	3	281	1.34e-121	Bacteria;Chloroflexi;Anaerolineae;Anaerolineales;Anaerolineales bacterium;
BUSSELTON_g3374.t1	TFG90305.1 FAD-binding oxidoreductase [Syntrophobacterales bacterium]	61.417	381	146	1	27	407	5	384	3.31e-176	Bacteria;Proteobacteria;delta/epsilon subdivisions;Deltaproteobacteria;Syntrophobacterales;Syntrophobacterales bacterium;
BUSSELTON_g412.t1	TNE53892.1 peptide-methionine (R)-S-oxide reductase [Bacteroidetes bacterium]	60.606	132	51	1	18	149	10	140	3.01e-49	Bacteria;Bacteroidetes;Bacteroidetes bacterium;
BUSSELTON_g4270.t1	TET51716.1 aspartate--ammonia ligase [Desulfobacteraceae bacterium]	70.145	345	102	1	21	365	3	346	5.52e-179	Bacteria;Proteobacteria;delta/epsilon subdivisions;Deltaproteobacteria;Desulfobacterales;Desulfobacteraceae;Desulfobacteraceae bacterium;
BUSSELTON_g6196.t1	TET51716.1 aspartate--ammonia ligase [Desulfobacteraceae bacterium]	70.435	345	101	1	21	365	3	346	4.14e-178	Bacteria;Proteobacteria;delta/epsilon subdivisions;Deltaproteobacteria;Desulfobacterales;Desulfobacteraceae;Desulfobacteraceae bacterium;
BUSSELTON_g774.t1	RLD49997.1 YjbQ family protein [Bacteroidetes bacterium]	71.756	131	37	0	1	131	1	131	1.32e-67	Bacteria;Bacteroidetes;Bacteroidetes bacterium;
BUSSELTON_g8854.t1	OHD55198.1 type I glutamate--ammonia ligase [Spirochaetes bacterium GWF1_49_6]	69.002	471	145	1	46	515	2	472	0	Bacteria;Spirochaetes;Spirochaetes bacterium GWF1_49_6;
BUSSELTON_g9244.t1	TNE52189.1 glycine C-acetyltransferase [Deltaproteobacteria bacterium]	63.706	394	138	3	10	403	8	396	0	Bacteria;Proteobacteria;delta/epsilon subdivisions;Deltaproteobacteria;Deltaproteobacteria bacterium;
BUSSELTON_g9811.t1	TFG90305.1 FAD-binding oxidoreductase [Syntrophobacterales bacterium]	61.155	381	147	1	27	407	5	384	1.56e-175	Bacteria;Proteobacteria;delta/epsilon subdivisions;Deltaproteobacteria;Syntrophobacterales;Syntrophobacterales bacterium;
BUSSELTON_g9824.t1	TET51716.1 aspartate--ammonia ligase [Desulfobacteraceae bacterium]	69.679	343	103	1	22	364	5	346	4.7e-176	Bacteria;Proteobacteria;delta/epsilon subdivisions;Deltaproteobacteria;Desulfobacterales;Desulfobacteraceae;Desulfobacteraceae bacterium;
BUSSELTON_g9857.t1	WP_011574543.1 YunC family protein [Pseudoalteromonas atlantica] ABG40239.1 conserved hypothetical protein [Pseudoalteromonas atlantica T6c]	63.291	79	29	0	9	87	30	108	4.63e-28	Bacteria;Proteobacteria;Gammaproteobacteria;Alteromonadales;Pseudoalteromonadaceae;Pseudoalteromonas;Pseudoalteromonas atlantica;
BUSSELTON_g9981.t1	TET51716.1 aspartate--ammonia ligase [Desulfobacteraceae bacterium]	69.275	345	105	1	20	364	3	346	1.06e-175	Bacteria;Proteobacteria;delta/epsilon subdivisions;Deltaproteobacteria;Desulfobacterales;Desulfobacteraceae;Desulfobacteraceae bacterium;
SCHOONER_g10472.t1	PIN79522.1 adenosylhomocysteinase, partial [Candidatus Woesearchaeota archaeon CG10_big_fil_rev_8_21_14_0_10_34_8]	66.906	417	136	2	5	421	3	417	0	Archaea;Candidatus Woesearchaeota;Candidatus Woesearchaeota archaeon CG10_big_fil_rev_8_21_14_0_10_34_8;
SCHOONER_g10656.t1	RLD14992.1 pyridoxal-5-phosphate-dependent protein subunit beta [Caldiserica bacterium]	62.68	485	181	0	22	506	5	489	0	Bacteria;Caldiserica;Caldiserica bacterium;
SCHOONER_g1144.t1	TFG21616.1 peptide-methionine (S)-S-oxide reductase [Candidatus Lokiarchaeota archaeon]	61.184	152	59	0	2	153	4	155	8.39e-65	Archaea;Candidatus Lokiarchaeota;Candidatus Lokiarchaeota archaeon;
SCHOONER_g11521.t1	KPK81296.1 3-isopropylmalate dehydrogenase [Gemmatimonas sp. SM23_52]	64.962	391	137	0	4	394	1	391	0	Bacteria;Gemmatimonadetes;Gemmatimonadetes;Gemmatimonadales;Gemmatimonadaceae;Gemmatimonas;Gemmatimonas sp. SM23_52;
SCHOONER_g116.t1	KUJ95673.1 Rubrerythrin [Desulfonauticus sp. 38_4375]1635258	61.78	191	71	1	35	225	3	191	9.3e-78	Bacteria;Gemmatimonadetes;Gemmatimonadetes;Gemmatimonadales;Gemmatimonadaceae;Gemmatimonas;Gemmatimonas sp. SM23_52;
SCHOONER_g12138.t1	OHD55198.1 type I glutamate--ammonia ligase [Spirochaetes bacterium GWF1_49_6]	69.002	471	145	1	46	515	2	472	0	Bacteria;Spirochaetes;Spirochaetes bacterium GWF1_49_6;
SCHOONER_g12369.t1	OFY33452.1 knotted carbamoyltransferase YgeW [Bacteroidetes bacterium GWF2_35_48] OFY79690.1 knotted carbamoyltransferase YgeW [Bacteroidetes bacterium RIFOXYA12_FULL_35_11] OFY95903.1 knotted carbamoyltransferase YgeW [Bacteroidetes bacterium RIFOXYB2_FULL_35_7]	65.354	381	130	1	14	394	7	385	0	Bacteria;Bacteroidetes;Bacteroidetes bacterium GWF2_35_48;
SCHOONER_g13853.t1	RLD14992.1 pyridoxal-5-phosphate-dependent protein subunit beta [Caldiserica bacterium]	62.68	485	181	0	22	506	5	489	0	Bacteria;Caldiserica;Caldiserica bacterium;
SCHOONER_g13924.t1	OYT45177.1 3-isopropylmalate dehydratase large subunit [Thermoplasmatales archaeon ex4484_6]	60.143	419	164	3	6	423	4	420	0	Archaea;Euryarchaeota;Thermoplasmata;Thermoplasmatales;Thermoplasmatales archaeon ex4484_6;
SCHOONER_g14233.t1	TET51716.1 aspartate--ammonia ligase [Desulfobacteraceae bacterium]	69.855	345	103	1	20	364	3	346	4.01e-177	Bacteria;Proteobacteria;delta/epsilon subdivisions;Deltaproteobacteria;Desulfobacterales;Desulfobacteraceae;Desulfobacteraceae bacterium;
SCHOONER_g14720.t1	KPK81296.1 3-isopropylmalate dehydrogenase [Gemmatimonas sp. SM23_52]	64.962	391	137	0	4	394	1	391	0	Bacteria;Gemmatimonadetes;Gemmatimonadetes;Gemmatimonadales;Gemmatimonadaceae;Gemmatimonas;Gemmatimonas sp. SM23_52;
SCHOONER_g14979.t1	WP_011574543.1 YunC family protein [Pseudoalteromonas atlantica] ABG40239.1 conserved hypothetical protein [Pseudoalteromonas atlantica T6c]	63.291	79	29	0	9	87	30	108	4.73e-28	Bacteria;Proteobacteria;Gammaproteobacteria;Alteromonadales;Pseudoalteromonadaceae;Pseudoalteromonas;Pseudoalteromonas atlantica;
SCHOONER_g15464.t1	TET51716.1 aspartate--ammonia ligase [Desulfobacteraceae bacterium]	70.145	345	102	1	21	365	3	346	2.93e-177	Bacteria;Proteobacteria;delta/epsilon subdivisions;Deltaproteobacteria;Desulfobacterales;Desulfobacteraceae;Desulfobacteraceae bacterium;
SCHOONER_g2023.t1	RKX66003.1 isocitrate/isopropylmalate dehydrogenase family protein [candidate division TA06 bacterium]	67.347	392	128	0	6	397	3	394	0	Bacteria;candidate division TA06 bacterium;
SCHOONER_g20551.t1	WP_101240705.1 SMI1/KNR4 family protein [Chryseobacterium sp. PMSZPI] PKF72426.1 SMI1/KNR4 family protein [Chryseobacterium sp. PMSZPI]	64.118	170	60	1	1	169	5	174	1.1e-75	Bacteria;Bacteroidetes;Flavobacteriia;Flavobacteriales;Flavobacteriaceae;Chryseobacterium;Chryseobacterium sp. PMSZPI;
SCHOONER_g20667.t1	OYT45177.1 3-isopropylmalate dehydratase large subunit [Thermoplasmatales archaeon ex4484_6]	60.382	419	163	3	6	423	4	420	0	Archaea;Euryarchaeota;Thermoplasmata;Thermoplasmatales;Thermoplasmatales archaeon ex4484_6;
SCHOONER_g21094.t1	TFG90305.1 FAD-binding oxidoreductase [Syntrophobacterales bacterium]	61.417	381	146	1	27	407	5	384	3.31e-176	Bacteria;Proteobacteria;delta/epsilon subdivisions;Deltaproteobacteria;Syntrophobacterales;Syntrophobacterales bacterium;
SCHOONER_g21958.t1	TNE52189.1 glycine C-acetyltransferase [Deltaproteobacteria bacterium]	66.753	388	125	2	25	412	8	391	0	Bacteria;Proteobacteria;delta/epsilon subdivisions;Deltaproteobacteria;Deltaproteobacteria bacterium;
SCHOONER_g2449.t1	PIN79522.1 adenosylhomocysteinase, partial [Candidatus Woesearchaeota archaeon CG10_big_fil_rev_8_21_14_0_10_34_8]	65.947	417	140	2	5	421	3	417	0	Archaea;Candidatus Woesearchaeota;Candidatus Woesearchaeota archaeon CG10_big_fil_rev_8_21_14_0_10_34_8;
SCHOONER_g25359.t1	OFY33452.1 knotted carbamoyltransferase YgeW [Bacteroidetes bacterium GWF2_35_48] OFY79690.1 knotted carbamoyltransferase YgeW [Bacteroidetes bacterium RIFOXYA12_FULL_35_11] OFY95903.1 knotted carbamoyltransferase YgeW [Bacteroidetes bacterium RIFOXYB2_FULL_35_7]	65.354	381	130	1	14	394	7	385	0	Bacteria;Bacteroidetes;Bacteroidetes bacterium GWF2_35_48;
SCHOONER_g25900.t1	TET51716.1 aspartate--ammonia ligase [Desulfobacteraceae bacterium]	68.696	345	107	1	20	364	3	346	1.17e-176	Bacteria;Proteobacteria;delta/epsilon subdivisions;Deltaproteobacteria;Desulfobacterales;Desulfobacteraceae;Desulfobacteraceae bacterium;
SCHOONER_g26296.t1	RIK05545.1 hypothetical protein DCC48_09650 [Acidobacteria bacterium] KAA0236419.1 YjbQ family protein [Actinobacteria bacterium]	72.619	84	23	0	1	84	48	131	6.89e-46	Bacteria;Acidobacteria;Acidobacteria bacterium;
SCHOONER_g26372.t1	TNE52189.1 glycine C-acetyltransferase [Deltaproteobacteria bacterium]	67.01	388	124	2	25	412	8	391	0	Bacteria;Proteobacteria;delta/epsilon subdivisions;Deltaproteobacteria;Deltaproteobacteria bacterium;
SCHOONER_g27140.t1	OGF51695.1 glutathione peroxidase [Candidatus Firestonebacteria bacterium GWA2_43_8]	60.897	156	61	0	3	158	31	186	1.23e-64	Bacteria;Candidatus Firestonebacteria;Candidatus Firestonebacteria bacterium GWA2_43_8;
SCHOONER_g27710.t1	PMP67051.1 pyridoxal-5-phosphate-dependent protein subunit beta [Caldisericum exile]	60.825	485	189	1	21	505	6	489	0	Bacteria;Caldiserica;Caldisericia;Caldisericales;Caldisericaceae;Caldisericum;Caldisericum exile;
SCHOONER_g29521.t1	TET51716.1 aspartate--ammonia ligase [Desulfobacteraceae bacterium]	69.971	343	102	1	22	364	5	346	2.15e-177	Bacteria;Proteobacteria;delta/epsilon subdivisions;Deltaproteobacteria;Desulfobacterales;Desulfobacteraceae;Desulfobacteraceae bacterium;
SCHOONER_g29534.t1	TFG90305.1 FAD-binding oxidoreductase [Syntrophobacterales bacterium]	61.155	381	147	1	27	407	5	384	1.56e-175	Bacteria;Proteobacteria;delta/epsilon subdivisions;Deltaproteobacteria;Syntrophobacterales;Syntrophobacterales bacterium;
SCHOONER_g30565.t1	WP_020677856.1 DJ-1/PfpI family protein [Geopsychrobacter electrodiphilus]	60.428	187	72	1	2	188	3	187	2.34e-81	Bacteria;Proteobacteria;delta/epsilon subdivisions;Deltaproteobacteria;Desulfuromonadales;Geobacteraceae;Geopsychrobacter;Geopsychrobacter electrodiphilus;
SCHOONER_g31883.t1	TET51716.1 aspartate--ammonia ligase [Desulfobacteraceae bacterium]	69.275	345	105	1	20	364	3	346	6.42e-177	Bacteria;Proteobacteria;delta/epsilon subdivisions;Deltaproteobacteria;Desulfobacterales;Desulfobacteraceae;Desulfobacteraceae bacterium;
SCHOONER_g32035.t1	OHD55198.1 type I glutamate--ammonia ligase [Spirochaetes bacterium GWF1_49_6]	68.657	469	146	1	48	515	4	472	0	Bacteria;Spirochaetes;Spirochaetes bacterium GWF1_49_6;
SCHOONER_g32039.t1	TET51716.1 aspartate--ammonia ligase [Desulfobacteraceae bacterium]	70.725	345	100	1	25	369	3	346	1.68e-177	Bacteria;Proteobacteria;delta/epsilon subdivisions;Deltaproteobacteria;Desulfobacterales;Desulfobacteraceae;Desulfobacteraceae bacterium;
SCHOONER_g32111.t1	PZU24011.1 SMI1/KNR4 family protein [Chryseobacterium sp.]	61.628	172	66	0	1	172	5	176	8.62e-76	Bacteria;Bacteroidetes;Flavobacteriia;Flavobacteriales;Flavobacteriaceae;Chryseobacterium;Chryseobacterium sp.;
SCHOONER_g33980.t1	OYT45177.1 3-isopropylmalate dehydratase large subunit [Thermoplasmatales archaeon ex4484_6]	60.382	419	163	3	6	423	4	420	0	Archaea;Euryarchaeota;Thermoplasmata;Thermoplasmatales;Thermoplasmatales archaeon ex4484_6;
SCHOONER_g343.t1	TNE52189.1 glycine C-acetyltransferase [Deltaproteobacteria bacterium]	67.442	387	122	2	25	411	8	390	0	Bacteria;Proteobacteria;delta/epsilon subdivisions;Deltaproteobacteria;Deltaproteobacteria bacterium;
SCHOONER_g3990.t1	OQX85108.1 3-isopropylmalate dehydratase [candidate division KSB1 bacterium 4484_87]	73.585	159	42	0	39	197	2	160	7.87e-85	Bacteria;candidate division KSB1 bacterium 4484_87;
SCHOONER_g4155.t1	TNE52189.1 glycine C-acetyltransferase [Deltaproteobacteria bacterium]	63.706	394	138	2	10	403	8	396	0	Bacteria;Proteobacteria;delta/epsilon subdivisions;Deltaproteobacteria;Deltaproteobacteria bacterium;
SCHOONER_g418.t1	OHD55198.1 type I glutamate--ammonia ligase [Spirochaetes bacterium GWF1_49_6]	68.87	469	145	1	48	515	4	472	0	Bacteria;Spirochaetes;Spirochaetes bacterium GWF1_49_6;
SCHOONER_g5262.t1	TET81977.1 3-methyl-2-oxobutanoate hydroxymethyltransferase [Anaerolineales bacterium]	62.5	280	98	4	7	280	3	281	1.34e-121	Bacteria;Chloroflexi;Anaerolineae;Anaerolineales;Anaerolineales bacterium;
SCHOONER_g5866.t1	TNE52189.1 glycine C-acetyltransferase [Deltaproteobacteria bacterium]	67.008	391	125	2	21	411	4	390	0	Bacteria;Proteobacteria;delta/epsilon subdivisions;Deltaproteobacteria;Deltaproteobacteria bacterium;
SCHOONER_g5990.t1	OQX85108.1 3-isopropylmalate dehydratase [candidate division KSB1 bacterium 4484_87]	72.956	159	43	0	39	197	2	160	2.68e-83	Bacteria;candidate division KSB1 bacterium 4484_87;
SCHOONER_g6575.t1	TET81977.1 3-methyl-2-oxobutanoate hydroxymethyltransferase [Anaerolineales bacterium]	62.5	280	98	4	7	280	3	281	1.34e-121	Bacteria;Chloroflexi;Anaerolineae;Anaerolineales;Anaerolineales bacterium;
SCHOONER_g6780.t1	OQX85108.1 3-isopropylmalate dehydratase [candidate division KSB1 bacterium 4484_87]	72.956	159	43	0	39	197	2	160	8.03e-84	Bacteria;candidate division KSB1 bacterium 4484_87;
SCHOONER_g6973.t1	WP_011574543.1 YunC family protein [Pseudoalteromonas atlantica] ABG40239.1 conserved hypothetical protein [Pseudoalteromonas atlantica T6c]	64.557	79	28	0	9	87	30	108	1.63e-27	Bacteria;Proteobacteria;Gammaproteobacteria;Alteromonadales;Pseudoalteromonadaceae;Pseudoalteromonas;Pseudoalteromonas atlantica;
SCHOONER_g8544.t1	TNE53892.1 peptide-methionine (R)-S-oxide reductase [Bacteroidetes bacterium]	60.606	132	51	1	18	149	10	140	3.01e-49	Bacteria;Bacteroidetes;Bacteroidetes bacterium;
SCHOONER_g8624.t1	TET51716.1 aspartate--ammonia ligase [Desulfobacteraceae bacterium]	69.971	343	102	1	27	369	5	346	5.02e-177	Bacteria;Proteobacteria;delta/epsilon subdivisions;Deltaproteobacteria;Desulfobacterales;Desulfobacteraceae;Desulfobacteraceae bacterium;
SCHOONER_g8628.t1	OHD55198.1 type I glutamate--ammonia ligase [Spirochaetes bacterium GWF1_49_6]	68.87	469	145	1	48	515	4	472	0	Bacteria;Spirochaetes;Spirochaetes bacterium GWF1_49_6;
SCHOONER_g8639.t1	TET51716.1 aspartate--ammonia ligase [Desulfobacteraceae bacterium]	69.733	337	101	1	27	363	5	340	8.34e-175	Bacteria;Proteobacteria;delta/epsilon subdivisions;Deltaproteobacteria;Desulfobacterales;Desulfobacteraceae;Desulfobacteraceae bacterium;
SCHOONER_g9648.t1	PIN79522.1 adenosylhomocysteinase, partial [Candidatus Woesearchaeota archaeon CG10_big_fil_rev_8_21_14_0_10_34_8]	66.427	417	138	2	5	421	3	417	0	Archaea;Candidatus Woesearchaeota;Candidatus Woesearchaeota archaeon CG10_big_fil_rev_8_21_14_0_10_34_8;

### Sheet: Suppl Table 8E Acquisitions of 
Supplementary Table 8E: Acquisitions of the same ortholog
COG number	Functional Category	Annotation	Number of acquisition events
COG0345	E	Pyrroline-5-carboxylate_reductase	2
COG1592	C	Rubrerythrin	2
COG0252	JE	L-asparaginase/archaeal_Glu-tRNAGln_amidotransferase_subunit_D	2
COG2310	T	Stress_response_protein_SCP2	2
COG1913	R	Predicted_Zn-dependent_protease	2
COG0019	E	Diaminopimelate_decarboxylase	2
COG1235	P	Phosphoribosyl_1,2-cyclic_phosphate_phosphodiesterase	2
COG0182	E	5-methylthioribose/5-deoxyribulose_1-phosphate_isomerase_(methionine_salvage_pathway),_a_paralog_of_eIF-2B_alpha_subunit	2
COG4912	L	3-methyladenine_DNA_glycosylase_AlkD	3
COG3467	V	Nitroimidazole_reductase_NimA_or_a_related_FMN-containing_flavoprotein,_pyridoxamine_5'-phosphate_oxidase_superfamily	2
COG0666	T	Ankyrin_repeat	2
Not present	S	SBBP repeats	2
COG0509	E	Glycine_cleavage_system_protein_H_(lipoate-binding)	2
COG1657	I	Terpene_cyclase_SqhC	2
COG2220	G	L-ascorbate_lactonase_UlaG,_metallo-beta-lactamase_superfamily	2
COG0499	H	S-adenosylhomocysteine_hydrolase	3
COG2931	Q	Ca2+-binding_protein,_RTX_toxin-related	2
COG0174	E	Glutamine_synthetase	2
COG1473	R	Metal-dependent_amidase_aminoacylase_carboxypeptidase	2
COG1520	M	Outer_membrane_protein_assembly_factor_BamB,_contains_PQQ-like_beta-propeller_repeat	2
COG1748	E	Saccharopine_dehydrogenase,_NADP-dependent	2
COG1765	R	Uncharacterized_OsmC-related_protein	6
COG1917	R	Cupin_domain_protein_related_to_quercetin_dioxygenase	2
COG2020	O	Protein-S-isoprenylcysteine_O-methyltransferase_Ste14	2
COG2110	J	O-acetyl-ADP-ribose_deacetylase_(regulator_of_RNase_III),_contains_Macro_domain	6
COG2195	E	Di-_or_tripeptidase	3
COG2226	H	Ubiquinone_menaquinone_biosynthesis_C-methylase_UbiE_MenG	2
COG2407	G	L-fucose_isomerase_or_related_protein	2
COG2453	T	Protein-tyrosine_phosphatase	2
COG2509	R	FAD-dependent_dehydrogenase	2
COG0265	O	Periplasmic_serine_protease,_S1-C_subfamily,_contain_C-terminal_PDZ_domain	3
COG2755	DI	Lysophospholipase_L1_or_related_esterase._Includes_spore_coat_protein_LipC_YcsK	2
COG2814	G	MFS_family	5
COG3173	R	Predicted_kinase,_aminoglycoside_phosphotransferase_(APT)_family	2
COG3420	P	Nitrous_oxide_reductase_accessory_protein_NosD,_contains_tandem_CASH_domains	2
COG3439	S	Uncharacterized_conserved_protein,_DUF302_family	3
COG3568	R	Metal-dependent_hydrolase,_endonuclease_exonuclease_phosphatase_family	2
COG3631	R	Ketosteroid_isomerase-related_protein	2
COG0334	E	Glutamate_dehydrogenase_leucine_dehydrogenase	2
COG3693	G	Endo-1,4-beta-xylanase,_GH35_family	2
COG3858	D	Spore_cortex_hydrolase_SleL_YaaH,_N-acetylglucosaminidase_of_GH18_family	2
COG4624	C	Iron_only_hydrogenase_large_subunit,_C-terminal_domain	2
COG5316	S	Uncharacterized_protein,_contains_DUF4139_domain	2
COG5513	O	Chagasin-like_inhibitor_of_cysteine_peptidase,_I42_family	3
COG0366	G	Glycosidase_amylase_(phosphorylase)	2
COG0432	H	Thiamin_phosphate_synthase_YjbQ,_UPF0047_family	4
COG0451	M	Nucleoside-diphosphate-sugar_epimerase	2
COG0456	J	Ribosomal_protein_S18_acetylase_RimI_and_related_acetyltransferases	2
COG0065	E	Homoaconitase_3-isopropylmalate_dehydratase_large_subunit	2
COG0066	E	Homoaconitase_3-isopropylmalate_dehydratase_small_subunit	2
COG0526	O	Thiol-disulfide_isomerase_or_thioredoxin	2
COG0574	G	Phosphoenolpyruvate_synthase_pyruvate_phosphate_dikinase	2
COG0596	HR	2-succinyl-6-hydroxy-2,4-cyclohexadiene-1-carboxylate_synthase_MenH_and_related_esterases,_alpha_beta_hydrolase_fold	3
COG0624	E	Acetylornithine_deacetylase_Succinyl-diaminopimelate_desuccinylase_or_related_deacylase	2
COG0642	T	Signal_transduction_histidine_kinase	3
COG0209	F	Ribonucleotide_reductase_alpha_subunit	2
COG0702	R	Uncharacterized_conserved_protein_YbjT,_contains_NAD(P)-binding_and_DUF2867_domains	2
COG0778	C	Nitroreductase	4
COG1028	I	NAD(P)-dependent_dehydrogenase,_short-chain_alcohol_dehydrogenase_family	4
COG1051	F	ADP-ribose_pyrophosphatase_YjhB,_NUDIX_family	2
COG1052	CHR	Lactate_dehydrogenase_or_related_2-hydroxyacid_dehydrogenase	2
COG1063	ER	Threonine_dehydrogenase_or_related_Zn-dependent_dehydrogenase	2
COG1397	O	ADP-ribosylglycohydrolase	2
COG0235	EG	5-methylthioribulose_5-deoxyribulose_Fuculose_1-phosphate_aldolase_(methionine_salvage,_sugar_degradation)	2

### Sheet: Suppl Table 8F Host-symbiont in
Supplementary Table 8F: Host-symbiont interaction candidate proteins
Note: Number of predicted LGTs encoding domains putatively associated with host-symbiont interactions. Interproscan was used to scan the LGT-derived proteins in Anaeramoeba for domains associated with host-symbiont interactions as described in https://www.ncbi.nlm.nih.gov/pmc/articles/PMC6918071/. SignalP 6.0 https://pubmed.ncbi.nlm.nih.gov/34980915/ was subsequenlty used to detect signal peptide…
Interpro domain	Description	A. ignava BMAN	A. flamelloides BUSSELTON2	A. flamelloides SCHOONER1
IPR013783	Immunoglobulin-like fold	12 (4)	90 (50)	91 (58)
IPR020683	Ankyrin repeat-containing domain	25 (0)	59 (0)	65 (0)
IPR006644	Dystroglycan-type cadherin-like	1 (1)	64 (35)	69 (39)
IPR015919	Cadherin-like superfamily	3 (2)	86 (47)	86 (54)
IPR028015	Coiled-coil domain-containing protein 84	1 (0)	0 (0)	0 (0)
IPR001810	F-box domain	2 (0)	2 (0)	2 (0)
IPR013517	FG-GAP repeat	3 (1)	0 (0)	0 (0)
IPR036116	Fibronectin type III superfamily	9 (4)	6 (4)	6 (5)
IPR011990	Tetratricopeptide-like helical domain superfamily	10 (0)	87 (4)	89 (4)
IPR013105	Tetratricopeptide repeat 2	1 (0)	26 (0)	22 (0)
IPR019734	Tetratricopeptide repeat	5 (0)	48 (1)	46 (1)
IPR028994	Integrin alpha, N-terminal	3 (1)	0 (0)	0 (0)
IPR000772	Ricin B, lectin domain	3 (0)	0 (0)	0 (0)
IPR013320	Concanavalin A-like lectin/glucanase domain superfamily	2 (1)	6 (0)	6 (0)
IPR035992	Ricin B-like lectins	3 (0)	0 (0)	0 (0)
IPR001611	Leucine-rich repeat	5 (0)	14 (0)	18 (0)
IPR003591	Leucine-rich repeat, typical subtype	0 (0)	1 (0)	1 (0)
IPR025875	Leucine rich repeat 4	1 (0)	0 (0)	0 (0)
IPR032675	Leucine-rich repeat domain superfamily	7 (0)	20 (0)	24 (0)
IPR002372	Pyrrolo-quinoline quinone repeat	0 (0)	2 (1)	2 (1)
IPR019734	Tetratricopeptide repeat	5 (0)	48 (1)	46 (1)
IPR001440	Tetratricopeptide repeat 1	2 (0)	32 (1)	33 (1)
IPR013105	Tetratricopeptide repeat 2	1 (0)	26 (0)	22 (0)
IPR003613	U box domain	1 (0)	0 (0)	0 (0)
IPR035985	Ubiquitin-activating enzyme	1 (0)	2 (0)	2 (0)
IPR019956	Ubiquitin	1 (0)	1 (0)	1 (0)
IPR000626	Ubiquitin domain	1 (0)	1 (0)	1 (0)
IPR019954	Ubiquitin conserved site	1 (0)	0 (0)	0 (0)
IPR029071	Ubiquitin-like domain superfamily	1 (0)	3 (0)	3 (0)
IPR013694	VIT domain	0 (0)	5 (0)	5 (0)
IPR036465	von Willebrand factor A-like domain superfamily	0 (0)	4 (0)	4 (0)
IPR001680	WD40 repeat	3 (0)	18 (0)	21 (0)
IPR015943	WD40/YVTN repeat-like-containing domain superfamily	5 (1)	27 (6)	28 (6)
IPR019775	WD40 repeat, conserved site	3 (0)	17 (0)	20 (0)
IPR020472	G-protein beta WD-40 repeat	2 (0)	12 (0)	15 (0)
IPR036322	WD40-repeat-containing domain superfamily	3 (0)	18 (0)	19 (0)
IPR011050	Pectin lyase fold/virulence factor	9 (3)	27 (17)	26 (16)
IPR012334	Pectin lyase fold	9 (3)	24 (14)	22 (12)
Number of predicted lgts encoding domains putatively associated with host-symbiont interactions. Interproscan was used to scan the lgt-derived proteins in Anaeramoeba spp. for domains associated with host-symbiont interactions as described in https://www.ncbi.nlm.nih.gov/pmc/articles/PMC6918071/. SignalP 6.0 https://pubmed.ncbi.nlm.nih.gov/34980915/ was subsequenlty used to detect signal peptides…
