## Supplementary material for "A unique symbiosome in an anaerobic single-celled eukaryote": Table S9: Anti-SMASH predictions for Anaeramoeba predicted proteomes

### Sheet: Suppl. Table 9
Supplementary Table S9: Anti-SMASH predictions for Anaeramoeba predicted proteomes
A. flamelloides BUSSELTON2
Region	Type	From	To
Region 1.1	NRPS	7,944,819	7,994,679
Region 10.1	NRPS-like	8,184,533	8,227,883
Region 18.1	NRPS	56.748	105.048
Region 22.1	terpene	51.655	73.955
Region 25.1	NRPS-like	10,124,032	10,166,173
Region 25.2	NRPS-like	23,290,782	23,334,390
Region 27.1	terpene	6,798,719	6,819,939
Region 37.1	NRPS-like	2,024,857	2,066,989
Region 37.2	T3PKS	7,221,603	7,262,763
Region 49.1	NRPS-like	6,917,819	6,961,490
Region 49.2	terpene	14,572,727	14,593,986
Region 52.1	NRPS-like	1,906,462	1,935,784
Region 52.2	NRPS-like	6,196,744	6,240,499
Region 78.1	terpene	1,222,782	1,244,035
Region 78.2	NRPS	1,911,920	1,956,995
A. flamelloides SCHOONER1
Region	Type	From	To
Region 107.1	terpene	23.814	46.108
Region 173.1	NRPS	103.724	152.03
Region 203.1	NRPS-like	248.162	280.81
Region 243.1	NRPS-like	97.376	140.726
Region 254.1	NRPS	551.879	595.992
Region 305.1	terpene	19.907	41.169
Region 319.1	NRPS-like	930.268	973.615
Region 339.1	NRPS-like	1,110,483	1,154,049
Region 354.1	NRPS-like	936.216	979.863
Region 364.1	NRPS-like	1,464,690	1,508,481
Region 370.1	terpene	372.891	394.144
Region 370.2	NRPS	1,032,443	1,077,515
Region 372.1	terpene	1,825,867	1,847,120
Region 378.1	T3PKS	933.232	974.392
Region 380.1	NRPS-like	758.187	801.891
A. ignava BMAN
Region	Type	From	To
Region 7.1	NRPS	378.361	426.988
Region 27.1	NRPS	167.936	214.49
Region 53.1	NRPS-like	195.033	238.557
Region 55.1	NRPS	1	30.394
Region 57.1	NRPS	181.424	228.659
Region 69.1	NRPS	57.053	105.247
Region 74.1	T3PKS	1	43.022
Region 105.1	NRPS	44.212	90.953
Region 140.1	NRPS	1	29.809
