## Supplementary material for "A unique symbiosome in an anaerobic single-celled eukaryote": Table S10: Summary table of membrane-trafficking components Anaeramoeba

### Sheet: Suppl. Table 10
	Supplementary table content
	10A	Coulson plot of membrane-trafficking components in Anaeramoeba
	10B	Subunits of the HOPS-CORVET complex in Anaeramoeba
	10C	Orthofinder classification of Rab proteins in Anaeramoeba
	10D	Orthofinder classification of TBC proteins in Anaeramoeba

### Sheet: Suppl. Table 10A Coulson
	Complex	Protein	LECA	BMAN	BUSSELTON	SCHOONER
	Rabs
		1	1	7	5	5
		2	1	4	19	19
		4	1	0	0	0
		5	1	2	10	8
		6	1	3	3	4
		7	1	3	3	4
		8	1	3	7	7
		11	1	4	9	8
		14	1	5	14	15
		18	1	1	3	3
		20	1	6	6	6
		21	1	2	7	7
		22	1	0	0	0
		23	1	0	0	0
		24	1	2	9	8
		28	1	0	0	0
		32	2	0	7	7
		34	1	0	0	0
		50	1	2	0	0
		RTW	1	0	0	0
		Titan	1	0	0	0
		IFT27	1	0	0	0
		Unassigned	0	187	276	273
		%Unassigned		80.9524	64.7059	64.9306
Rab GAPs	TBC
		B	1	2	3	4
		E	1	5	9	8
		N	1	2	0	0
		F	1	3	10	10
		I	1	2	0	0
		D	1	1	4	4
		G	1	0	5	5
		K	1	4	7	7
		M	1	2	1	0
		Q	1	5	10	9
		RootA	1	0	0	0
		L	1	0	0	0
		H	1	0	0	0
		Unassigned		9	11	13
		%rogue		25.7143	18.3333	21.6667
MTCs	VpsC-Core
		Vps11	1	3	7	8
		Vps16	1	3	13	14
		Vps18	1	3	12	11
		Vps33	1	4	12	12
	CORVET
		Vps3	1	0	1	2
		Vps8	1	2	4	4
	HOPS
		Vps39	1	2	11	11
		Vps41	1	5	14	15
		Vps3/39	0	1	2	3

### Sheet: Suppl. Table 10B HOPS-CORVET
Complex	Protein	BMAN		BUSSELTON		SCHOONER
		Acc	Note	Acc	Note	Acc	Note
VpsC core	Vps11	g7596.t1		g43.t1.CDS		g4838.t1.CDS	N-terminal Ribosomal protein S12/S23 domain
		g9049.t1		g12874.t1.CDS		g7324.t1.CDS
		g10815.t1		g16616.t1.CDS		g7733.t1.CDS
				g17736.t1.CDS		g9274.t1.CDS
				g22256.t1.CDS		g10293.t1.CDS
				g27854.t1.CDS		g21686.t1.CDS
				g28665.t1.CDS		g30169.t1.CDS
						g33673.t1.CDS
	Vps16	g498.t1		g3530.t1.CDS		g936.t1.CDS
		g4856.t1		g4580.t1.CDS		g1838.t1.CDS
		g7704.t1		g5922.t1.CDS		g2801.t1.CDS
				g7452.t1.CDS		g5200.t1.CDS
				g7591.t1.CDS		g5342.t1.CDS
				g8132.t1.CDS		g6225.t1.CDS
				g10669.t1.CDS		g13104.t1.CDS
				g11227.t1.CDS		g14186.t1.CDS
				g13805.t1.CDS		g14369.t1.CDS
				g14493.t1.CDS		g21262.t1.CDS
				g18363.t1.CDS		g24057.t1.CDS
				g23121.t1.CDS		g30716.t1.CDS
				g24788.t1.CDS		g30935.t1.CDS
						g31071.t1.CDS
	Vps18	g1073.t1		g791.t1.CDS		g1245.t1.CDS
		g4813.t1		g2270.t1.CDS		g3070.t1.CDS
		g6586.t1		g4449.t1.CDS		g3503.t1.CDS
				g5295.t1.CDS		g7404.t1.CDS
				g5808.t1.CDS		g12483.t1.CDS
				g13198.t1.CDS		g23973.t1.CDS
				g16707.t1.CDS		g24661.t1.CDS
				g17817.t1.CDS		g24994.t1.CDS
				g20389.t1.CDS		g27426.t1.CDS
				g23976.t1.CDS		g28705.t1.CDS
				g29236.t1.CDS		g33314.t1.CDS
				g29684.t1.CDS
	Vps33	g3903.t1		g2536.t1.CDS		g1204.t1.CDS
		g7454.t1		g3489.t1.CDS		g2637.t1.CDS
		g8600.t1		g4815.t1.CDS		g4886.t1.CDS
		g13747.t1		g12922.t1.CDS		g9027.t1.CDS
				g16336.t1.CDS		g13953.t1.CDS
				g17340.t1.CDS		g20975.t1.CDS
				g19688.t1.CDS		g21921.t1.CDS
				g23081.t1.CDS		g26407.t1.CDS
				g25991.t1.CDS		g27689.t1.CDS
				g26427.t1.CDS		g28470.t1.CDS
				g28450.t1.CDS		g33104.t1.CDS
				g29471.t1.CDS		g33958.t1.CDS
CORVET	Vps3	-		g28955.t1.CDS		g9632.t1.CDS
						g10490.t1.CDS
	Vps8	g505.t1		g2234.t1.CDS		g680.t1.CDS
		g506.t1		g2882.t1.CDS		g5250.t1.CDS
				g3013.t1.CDS		g6586.t1.CDS
				g6719.t1.CDS		g24957.t1.CDS
HOPS	Vps39	g1421.t1		g114.t1.CDS		g7250.t1.CDS
		g12063.t1		g1379.t1.CDS		g31743.t1.CDS
				g7265.t1.CDS		g31239.t1.CDS
				g9798.t1.CDS		g29547.t1.CDS
				g12478.t1.CDS		g4186.t1.CDS
				g15102.t1.CDS		g27048.t1.CDS
				g20973.t1.CDS		g12291.t1.CDS
				g21546.t1.CDS	C-terminus long without predicted domains	g1988.t1.CDS	C-terminus long without predicted domains
				g24696.t1.CDS		g13775.t1.CDS
				g25336.t1.CDS		g5998.t1.CDS
				g27980.t1.CDS		g3365.t1.CDS
	Vps41	g68.t1		g718.t1.CDS		g26242.t1.CDS
		g2171.t1		g6007.t1.CDS		g15653.t1.CDS
		g3192.t1		g9804.t1.CDS		g29542.t1.CDS
		g4087.t1		g14041.t1.CDS		g3518.t1.CDS
		g11399.t1		g14902.t1.CDS		g31978.t1.CDS
				g20401.t1.CDS		g1258.t1.CDS
				g21437.t1.CDS	C-terminal ankyrin repeat domain	g2090.t1.CDS	C-terminal ankyrin repeat domain
				g21771.t1.CDS		g8691.t1.CDS
				g23940.t1.CDS		g12515.t1.CDS
				g24289.t1.CDS		g8280.t1.CDS
				g24412.t1.CDS		g8160.t1.CDS
				g26125.t1.CDS		g5033.t1.CDS
				g29674.t1.CDS	C-terminal ribosomal protein L18e/L15P domain	g33304.t1.CDS	C-terminal ribosomal protein L18e/L15P domain
				g21681.t1.CDS		g1853.t1.CDS
						g4916.t1.CDS
UNCLEAR	Vps3/Vps39B?	g9237.t1		g3700.t1.CDS		g13710.t1.CDS
				g4209.t1.CDS		g21491.t1.CDS
						g14855.t1.CDS	C-terminal half Sec23

### Sheet: Suppl. Table 10C Rab-Orthofinde
Orthogroup	BUSSELTON	SCHOONER	BMAN	Homo sapiens	Nematostella vectensis	Naegleria gruberi
OG0000000	BS_g10268.t1.CDS	SC_g13620.t1.CDS	BM_g10116.t1	HsaRab14	NveRab14	NgrRab14
	BS_g10900.t1.CDS	SC_g13649.t1.CDS	BM_g11860.t1	HsaRab2a	NveRab2	NgrRab2a
	BS_g129.t1.CDS	SC_g13769.t1.CDS	BM_g12262.t1	HsaRab2b	NveRab4	NgrRab2b
	BS_g14269.t1.CDS	SC_g15620.t1.CDS	BM_g13354.t1	HsaRab4a
	BS_g16542.t1.CDS	SC_g15633.t1.CDS	BM_g157.t1
	BS_g16625.t1.CDS	SC_g20765.t1.CDS	BM_g2364.t1
	BS_g17267.t1.CDS	SC_g22029.t1.CDS	BM_g3609.t1
	BS_g17528.t1.CDS	SC_g22314.t1.CDS	BM_g5013.t1
	BS_g17533.t1.CDS	SC_g22440.t1.CDS	BM_g5916.t1
	BS_g17646.t1.CDS	SC_g22943.t1.CDS
	BS_g17742.t1.CDS	SC_g23916.t1.CDS
	BS_g19291.t1.CDS	SC_g25898.t1.CDS
	BS_g19660.t1.CDS	SC_g26009.t1.CDS
	BS_g2091.t1.CDS	SC_g27224.t1.CDS
	BS_g23635.t1.CDS	SC_g27382.t1.CDS
	BS_g24258.t1.CDS	SC_g28584.t1.CDS
	BS_g2544.t1.CDS	SC_g29240.t1.CDS
	BS_g25675.t1.CDS	SC_g29649.t1.CDS
	BS_g28118.t1.CDS	SC_g30163.t1.CDS
	BS_g2850.t1.CDS	SC_g30260.t1.CDS
	BS_g28753.t1.CDS	SC_g30372.t1.CDS
	BS_g28785.t1.CDS	SC_g30377.t1.CDS
	BS_g28874.t1.CDS	SC_g30863.t1.CDS
	BS_g2927.t1.CDS	SC_g31014.t1.CDS
	BS_g4495.t1.CDS	SC_g32486.t1.CDS
	BS_g4739.t1.CDS	SC_g33661.t1.CDS
	BS_g481.t1.CDS	SC_g33745.t1.CDS
	BS_g5354.t1.CDS	SC_g5715.t1.CDS
	BS_g6026.t1.CDS	SC_g6012.t1.CDS
	BS_g6039.t1.CDS	SC_g6627.t1.CDS
	BS_g7509.t1.CDS	SC_g7046.t1.CDS
	BS_g7685.t1.CDS	SC_g8314.t1.CDS
	BS_g7713.t1.CDS	SC_g8837.t1.CDS
	BS_g9691.t1.CDS
OG0000001	BS_g10632.t1.CDS	SC_g11270.t1.CDS	BM_g10382.t1	HsaRab10	NveRab1	NgrRab1a
	BS_g10662.t1.CDS	SC_g12688.t1.CDS	BM_g1059.t1	HsaRab19a	NveRab10a	NgrRab8
	BS_g15783.t1.CDS	SC_g13273.t1.CDS	BM_g13181.t1	HsaRab1a	NveRab10b
	BS_g20809.t1.CDS	SC_g14195.t1.CDS	BM_g1400.t1	HsaRab1b	NveRab19
	BS_g20860.t1.CDS	SC_g14220.t1.CDS	BM_g1528.t1	HsaRab35	NveRab30B
	BS_g22687.t1.CDS	SC_g14697.t1.CDS	BM_g2376.t1	HsaRab8a	NveRab35
	BS_g25870.t1.CDS	SC_g15730.t1.CDS	BM_g3809.t1	HsaRab8b	NveRab8
	BS_g2685.t1.CDS	SC_g25521.t1.CDS	BM_g9167.t1
	BS_g3901.t1.CDS	SC_g28827.t1.CDS	BM_g9489.t1
	BS_g8384.t1.CDS	SC_g33046.t1.CDS	BM_g9547.t1
	BS_g9941.t1.CDS	SC_g4070.t1.CDS
	BS_g9968.t1.CDS	SC_g4488.t1.CDS
OG0000002			BM_g10171.t1	HsaRab22a	NveRab15
			BM_g1893.t1	HsaRab22b	NveRab22
			BM_g41.t1
			BM_g5524.t1
			BM_g5526.t1
			BM_g5539.t1
			BM_g6609.t1
			BM_g7411.t1
			BM_g7909.t1
OG0000003	BS_g11992.t1.CDS	SC_g10867.t1.CDS	BM_g13077.t1	HsaRab5a	NveRab5	NgrRab5
	BS_g12160.t1.CDS	SC_g12493.t1.CDS	BM_g13675.t1	HsaRab5b
	BS_g15494.t1.CDS	SC_g13328.t1.CDS	BM_g5638.t1	HsaRab5c
	BS_g16001.t1.CDS	SC_g150.t1.CDS	BM_g7925.t1
	BS_g16244.t1.CDS	SC_g15103.t1.CDS	BM_g8519.t1
	BS_g17301.t1.CDS	SC_g15626.t1.CDS
	BS_g19203.t1.CDS	SC_g20529.t1.CDS
	BS_g20567.t1.CDS	SC_g211.t1.CDS
	BS_g21167.t1.CDS	SC_g22350.t1.CDS
	BS_g23967.t1.CDS	SC_g26774.t1.CDS
	BS_g24267.t1.CDS	SC_g26910.t1.CDS
	BS_g26924.t1.CDS	SC_g28433.t1.CDS
	BS_g6033.t1.CDS	SC_g32628.t1.CDS
	BS_g6889.t1.CDS	SC_g8302.t1.CDS
OG0000004	BS_g15339.t1.CDS	SC_g14433.t1.CDS	BM_g10524.t1	HsaRab29	NveRab29C	NgrRab32a
	BS_g19769.t1.CDS	SC_g2197.t1.CDS	BM_g1592.t1	HsaRab32	NveRab29a	NgrRab32b
	BS_g21330.t1.CDS	SC_g2546.t1.CDS	BM_g9650.t1	HsaRab38	NveRab29b	NgrRab32c
	BS_g26333.t1.CDS	SC_g31479.t1.CDS	BM_g9651.t1		NveRab32a
	BS_g26563.t1.CDS	SC_g31531.t1.CDS			NveRab32b
	BS_g27461.t1.CDS	SC_g8482.t1.CDS
	BS_g27514.t1.CDS	SC_g9469.t1.CDS
OG0000005	BS_g12521.t1.CDS	SC_g12686.t1.CDS	BM_g5913.t1	HsaRab41	NveRab6	NgrRab6
	BS_g19620.t1.CDS	SC_g15531.t1.CDS	BM_g7530.t1	HsaRab6a
	BS_g22938.t1.CDS	SC_g21993.t1.CDS		HsaRab6a'
	BS_g24168.t1.CDS	SC_g24294.t1.CDS		HsaRab6b
	BS_g24671.t1.CDS	SC_g32989.t1.CDS
	BS_g24772.t1.CDS	SC_g4226.t1.CDS
	BS_g26075.t1.CDS	SC_g5649.t1.CDS
	BS_g2686.t1.CDS	SC_g8409.t1.CDS
	BS_g4953.t1.CDS
	BS_g6126.t1.CDS
OG0000006	BS_g12427.t1.CDS	SC_g15722.t1.CDS	BM_g2115.t1
	BS_g160.t1.CDS	SC_g26727.t1.CDS
	BS_g22680.t1.CDS	SC_g27250.t1.CDS
	BS_g22964.t1.CDS	SC_g29465.t1.CDS
	BS_g27103.t1.CDS	SC_g33014.t1.CDS
	BS_g27750.t1.CDS	SC_g33349.t1.CDS
	BS_g4429.t1.CDS	SC_g8037.t1.CDS
	BS_g5023.t1.CDS
	BS_g8624.t1.CDS
OG0000007	BS_g11388.t1.CDS	SC_g1545.t1.CDS	BM_g14930.t1	HsaRab11a	NveRab11	NgrRab11c
	BS_g12540.t1.CDS	SC_g23877.t1.CDS	BM_g4289.t1	HsaRab11b	NveRab11C
	BS_g13571.t1.CDS	SC_g2649.t1.CDS	BM_g5522.t1
	BS_g13729.t1.CDS	SC_g32073.t1.CDS	BM_g6123.t1
	BS_g18531.t1.CDS	SC_g32747.t1.CDS
	BS_g20756.t1.CDS	SC_g4245.t1.CDS
	BS_g25081.t1.CDS	SC_g5122.t1.CDS
	BS_g29334.t1.CDS	SC_g7629.t1.CDS
	BS_g5390.t1.CDS
OG0000008	BS_g11194.t1.CDS	SC_g23622.t1.CDS	BM_g10802.t1			NgrRab24
	BS_g1134.t1.CDS	SC_g2834.t1.CDS	BM_g6681.t1
	BS_g1324.t1.CDS	SC_g30186.t1.CDS	BM_g6967.t1
	BS_g16037.t1.CDS	SC_g31797.t1.CDS	BM_g932.t1
	BS_g17718.t1.CDS	SC_g34141.t1.CDS	BM_g9524.t1
	BS_g18321.t1.CDS	SC_g977.t1.CDS	BM_g985.t1
OG0000009	BS_g10248.t1.CDS	SC_g10780.t1.CDS
	BS_g14550.t1.CDS	SC_g141.t1.CDS
	BS_g15207.t1.CDS	SC_g1423.t1.CDS
	BS_g16236.t1.CDS	SC_g21396.t1.CDS
	BS_g20560.t1.CDS	SC_g22273.t1.CDS
	BS_g25642.t1.CDS	SC_g26157.t1.CDS
	BS_g26842.t1.CDS	SC_g29260.t1.CDS
	BS_g29394.t1.CDS	SC_g4386.t1.CDS
	BS_g633.t1.CDS	SC_g7078.t1.CDS
	BS_g6986.t1.CDS	SC_g7573.t1.CDS
OG0000010	BS_g14305.t1.CDS	SC_g12807.t1.CDS	BM_g13300.t1	HsaRab24	NveRab24a
	BS_g15737.t1.CDS	SC_g14228.t1.CDS	BM_g542.t1		NveRab24b
	BS_g20463.t1.CDS	SC_g15766.t1.CDS			NveRab24c
	BS_g23850.t1.CDS	SC_g24463.t1.CDS
	BS_g26485.t1.CDS	SC_g25475.t1.CDS
	BS_g27056.t1.CDS	SC_g25929.t1.CDS
	BS_g442.t1.CDS	SC_g25967.t1.CDS
	BS_g5632.t1.CDS	SC_g5.t1.CDS
	BS_g9976.t1.CDS
OG0000011	BS_g10597.t1.CDS	SC_g12707.t1.CDS	BM_g14754.t1	HsaRab21	NveRab21	NgrRab21
	BS_g2181.t1.CDS	SC_g15913.t1.CDS	BM_g4038.t1
	BS_g22990.t1.CDS	SC_g24904.t1.CDS
	BS_g2665.t1.CDS	SC_g3191.t1.CDS
	BS_g404.t1.CDS	SC_g32137.t1.CDS
	BS_g4939.t1.CDS	SC_g5663.t1.CDS
	BS_g9312.t1.CDS	SC_g8551.t1.CDS
OG0000012	BS_g1222.t1.CDS	SC_g28040.t1.CDS	BM_g531.t1	HsaRab18	NveRab18	NgrRab18
	BS_g14969.t1.CDS	SC_g28041.t1.CDS		HsaRab30	NveRab30
	BS_g14970.t1.CDS	SC_g31887.t1.CDS
OG0000013	BS_g11552.t1.CDS	SC_g12756.t1.CDS	BM_g19.t1	HsaRAN	NveRAN	NgrRan1A
	BS_g25281.t1.CDS	SC_g14571.t1.CDS	BM_g209.t1			NgrRan1B
	BS_g27144.t1.CDS	SC_g23264.t1.CDS
	BS_g5580.t1.CDS	SC_g29425.t1.CDS
		SC_g30639.t1.CDS
		SC_g456.t1.CDS
OG0000014	BS_g13720.t1.CDS	SC_g26356.t1.CDS	BM_g13794.t1	HsaRab7	NveRab7	NgrRab7a
	BS_g20119.t1.CDS	SC_g5113.t1.CDS	BM_g2050.t1			NgrRab7b
	BS_g20766.t1.CDS	SC_g588.t1.CDS	BM_g27.t1
	BS_g3616.t1.CDS
OG0000015	BS_g11014.t1.CDS	SC_g11370.t1.CDS
	BS_g1471.t1.CDS	SC_g12831.t1.CDS
	BS_g15040.t1.CDS	SC_g20654.t1.CDS
	BS_g16033.t1.CDS	SC_g22320.t1.CDS
	BS_g16325.t1.CDS	SC_g23984.t1.CDS
	BS_g19177.t1.CDS	SC_g32280.t1.CDS
	BS_g5656.t1.CDS	SC_g33970.t1.CDS
OG0000016	BS_g24110.t1.CDS	SC_g10715.t1.CDS	BM_g1487.t1
	BS_g29695.t1.CDS	SC_g10770.t1.CDS	BM_g1624.t1
	BS_g4016.t1.CDS	SC_g26525.t1.CDS
	BS_g6996.t1.CDS	SC_g33326.t1.CDS
		SC_g7517.t1.CDS
OG0000017	BS_g10208.t1.CDS	SC_g15551.t1.CDS	BM_g10229.t1
	BS_g18465.t1.CDS	SC_g15817.t1.CDS
	BS_g2223.t1.CDS	SC_g1609.t1.CDS
	BS_g24187.t1.CDS	SC_g24947.t1.CDS
	BS_g6106.t1.CDS	SC_g29296.t1.CDS
	BS_g7141.t1.CDS	SC_g8392.t1.CDS
OG0000018	BS_g14476.t1.CDS	SC_g21655.t1.CDS	BM_g5538.t1
	BS_g22227.t1.CDS	SC_g3987.t1.CDS
	BS_g25794.t1.CDS	SC_g5361.t1.CDS
OG0000019	BS_g11878.t1.CDS	SC_g10214.t1.CDS	BM_g10808.t1
	BS_g23356.t1.CDS	SC_g15239.t1.CDS	BM_g12734.t1
	BS_g6412.t1.CDS	SC_g29796.t1.CDS	BM_g2553.t1
	BS_g6701.t1.CDS	SC_g661.t1.CDS	BM_g7701.t1
OG0000020	BS_g20127.t1.CDS	SC_g12277.t1.CDS	BM_g13772.t1
	BS_g6601.t1.CDS	SC_g29892.t1.CDS	BM_g3209.t1
		SC_g29913.t1.CDS	BM_g4616.t1
			BM_g5984.t1
			BM_g5987.t1
			BM_g9589.t1
OG0000021	BS_g12748.t1.CDS	SC_g11894.t1.CDS
	BS_g14704.t1.CDS	SC_g22130.t1.CDS
	BS_g17084.t1.CDS	SC_g33468.t1.CDS
	BS_g23450.t1.CDS
OG0000022	BS_g11108.t1.CDS	SC_g1087.t1.CDS
	BS_g14265.t1.CDS	SC_g25894.t1.CDS
	BS_g18215.t1.CDS	SC_g26017.t1.CDS
	BS_g29683.t1.CDS	SC_g2923.t1.CDS
	BS_g489.t1.CDS	SC_g33313.t1.CDS
OG0000023	BS_g15878.t1.CDS	SC_g11124.t1.CDS
	BS_g16549.t1.CDS	SC_g25614.t1.CDS
	BS_g17658.t1.CDS	SC_g29282.t1.CDS
	BS_g3768.t1.CDS	SC_g30247.t1.CDS
		SC_g33739.t1.CDS
OG0000024	BS_g13650.t1.CDS	SC_g2189.t1.CDS
	BS_g15334.t1.CDS	SC_g4436.t1.CDS
	BS_g20829.t1.CDS	SC_g4462.t1.CDS
	BS_g21338.t1.CDS	SC_g4538.t1.CDS
		SC_g9474.t1.CDS
OG0000025			BM_g10618.t1
			BM_g13610.t1
			BM_g4144.t1
			BM_g7142.t1
OG0000026	BS_g15164.t1.CDS	SC_g2044.t1.CDS	BM_g13592.t1
	BS_g21486.t1.CDS	SC_g24698.t1.CDS	BM_g8507.t1
OG0000027				HsaIFT27	NveIFT27	NgrIFT27
OG0000028	BS_g159.t1.CDS	SC_g27249.t1.CDS	BM_g4873.t1
	BS_g27751.t1.CDS	SC_g33348.t1.CDS	BM_g6556.t1
OG0000029
OG0000030				HsaRTW1	NveRTW	NgrRTW
				HsaRTW2
OG0000031				HsaRab34	NveRab34	NgrRab34
				HsaRab36
OG0000032	BS_g10222.t1.CDS	SC_g13097.t1.CDS
	BS_g5916.t1.CDS	SC_g30939.t1.CDS
	BS_g7587.t1.CDS
OG0000033	BS_g22957.t1.CDS	SC_g21113.t1.CDS
	BS_g28224.t1.CDS	SC_g33007.t1.CDS
		SC_g8956.t1.CDS
OG0000034			BM_g3864.t1
			BM_g5900.t1
OG0000035			BM_g14364.t1
			BM_g3928.t1
			BM_g7351.t1
			BM_g8746.t1
OG0000036	BS_g23120.t1.CDS	SC_g1840.t1.CDS
	BS_g3529.t1.CDS	SC_g6224.t1.CDS
OG0000037	BS_g4659.t1.CDS	SC_g30787.t1.CDS
	BS_g4733.t1.CDS	SC_g30856.t1.CDS
OG0000038	BS_g13120.t1.CDS	SC_g11310.t1.CDS
	BS_g5117.t1.CDS	SC_g28934.t1.CDS
OG0000039	BS_g11474.t1.CDS	SC_g1447.t1.CDS
	BS_g18630.t1.CDS	SC_g23335.t1.CDS
OG0000040	BS_g15595.t1.CDS	SC_g11455.t1.CDS
	BS_g21087.t1.CDS	SC_g25331.t1.CDS
OG0000041	BS_g20289.t1.CDS	SC_g30052.t1.CDS
	BS_g28690.t1.CDS	SC_g9300.t1.CDS
OG0000042				HsaRab28	NveRab28	NgrRab28
				HsaRab28'
OG0000043	BS_g8377.t1.CDS	SC_g14380.t1.CDS
		SC_g28832.t1.CDS
OG0000044	BS_g10704.t1.CDS	SC_g21293.t1.CDS		HsaRab4b
OG0000045	BS_g13012.t1.CDS	SC_g11083.t1.CDS
		SC_g23400.t1.CDS
OG0000046	BS_g17410.t1.CDS	SC_g22788.t1.CDS
	BS_g23785.t1.CDS
OG0000047				HsaRap1A		NgrRas1
OG0000048				HsaRab23	NveRab23	NgrRab23
OG0000049				HsaRab26	NveRab26
				HsaRab37a
OG0000050				HsaRab39a	NveRab39
				HsaRab39b
OG0000051				HsaRab9a	NveRab9
				HsaRab9b
OG0000052				HsaRbj	NveRbj	NgrRJL
OG0000053	BS_g175.t1.CDS	SC_g33363.t1.CDS
OG0000054	BS_g257.t1.CDS	SC_g33445.t1.CDS
OG0000055	BS_g391.t1.CDS	SC_g8564.t1.CDS
OG0000056	BS_g469.t1.CDS	SC_g25997.t1.CDS
OG0000057	BS_g510.t1.CDS	SC_g26036.t1.CDS
OG0000058	BS_g518.t1.CDS	SC_g26044.t1.CDS
OG0000059	BS_g772.t1.CDS	SC_g26294.t1.CDS
OG0000060	BS_g839.t1.CDS	SC_g34103.t1.CDS
OG0000061	BS_g1064.t1.CDS	SC_g23552.t1.CDS
OG0000062	BS_g1447.t1.CDS	SC_g32301.t1.CDS
OG0000063	BS_g1549.t1.CDS	SC_g238.t1.CDS
OG0000064	BS_g1712.t1.CDS	SC_g401.t1.CDS
OG0000065	BS_g2138.t1.CDS	SC_g28081.t1.CDS
OG0000066	BS_g2467.t1.CDS	SC_g27756.t1.CDS
OG0000067	BS_g2471.t1.CDS	SC_g27754.t1.CDS
OG0000068	BS_g2576.t1.CDS	SC_g27650.t1.CDS
OG0000069	BS_g2673.t1.CDS	SC_g12699.t1.CDS
OG0000070	BS_g2680.t1.CDS	SC_g12693.t1.CDS
OG0000071	BS_g2721.t1.CDS	SC_g12650.t1.CDS
OG0000072	BS_g3040.t1.CDS	SC_g5279.t1.CDS
OG0000073	BS_g3389.t1.CDS	SC_g21079.t1.CDS
OG0000074	BS_g3512.t1.CDS	SC_g20952.t1.CDS
OG0000075	BS_g3544.t1.CDS	SC_g6240.t1.CDS
OG0000076	BS_g3767.t1.CDS	SC_g11123.t1.CDS
OG0000077	BS_g3799.t1.CDS	SC_g11156.t1.CDS
OG0000078	BS_g4353.t1.CDS	SC_g27520.t1.CDS
OG0000079	BS_g4537.t1.CDS	SC_g30667.t1.CDS
OG0000080	BS_g4811.t1.CDS	SC_g9031.t1.CDS
OG0000081	BS_g4946.t1.CDS	SC_g5656.t1.CDS
OG0000082	BS_g5626.t1.CDS	SC_g12801.t1.CDS
OG0000083	BS_g5695.t1.CDS	SC_g12871.t1.CDS
OG0000084	BS_g5841.t1.CDS	SC_g13020.t1.CDS
OG0000085	BS_g5982.t1.CDS	SC_g15676.t1.CDS
OG0000086	BS_g6627.t1.CDS	SC_g580.t1.CDS
OG0000087	BS_g6945.t1.CDS	SC_g10819.t1.CDS
OG0000088	BS_g6955.t1.CDS	SC_g10809.t1.CDS
OG0000089	BS_g7047.t1.CDS	SC_g24371.t1.CDS
OG0000090	BS_g7279.t1.CDS	SC_g31226.t1.CDS
OG0000091	BS_g7396.t1.CDS	SC_g31122.t1.CDS
OG0000092	BS_g7612.t1.CDS	SC_g30910.t1.CDS
OG0000093	BS_g7656.t1.CDS	SC_g30869.t1.CDS
OG0000094	BS_g7908.t1.CDS	SC_g14882.t1.CDS
OG0000095	BS_g7932.t1.CDS	SC_g34033.t1.CDS
OG0000096	BS_g8046.t1.CDS	SC_g11800.t1.CDS
OG0000097	BS_g8230.t1.CDS	SC_g24151.t1.CDS
OG0000098	BS_g8339.t1.CDS	SC_g28869.t1.CDS
OG0000099	BS_g8587.t1.CDS	SC_g4655.t1.CDS
OG0000100	BS_g8789.t1.CDS	SC_g7873.t1.CDS
OG0000101	BS_g9767.t1.CDS	SC_g29580.t1.CDS
OG0000102	BS_g9900.t1.CDS	SC_g14152.t1.CDS
OG0000103	BS_g9987.t1.CDS	SC_g14239.t1.CDS
OG0000104	BS_g10166.t1.CDS	SC_g13866.t1.CDS
OG0000105	BS_g10373.t1.CDS	SC_g4610.t1.CDS
OG0000106	BS_g10617.t1.CDS	SC_g13289.t1.CDS
OG0000107	BS_g10629.t1.CDS	SC_g13277.t1.CDS
OG0000108	BS_g10767.t1.CDS	SC_g21765.t1.CDS
OG0000109	BS_g10870.t1.CDS	SC_g20795.t1.CDS
OG0000110	BS_g10884.t1.CDS	SC_g20781.t1.CDS
OG0000111	BS_g11329.t1.CDS	SC_g2699.t1.CDS
OG0000112	BS_g11686.t1.CDS	SC_g10393.t1.CDS
OG0000113	BS_g11793.t1.CDS	SC_g10291.t1.CDS
OG0000114	BS_g11940.t1.CDS	SC_g10152.t1.CDS
OG0000115	BS_g12416.t1.CDS	SC_g26717.t1.CDS
OG0000116	BS_g12953.t1.CDS	SC_g4919.t1.CDS
OG0000117	BS_g13099.t1.CDS	SC_g28955.t1.CDS
OG0000118	BS_g13102.t1.CDS	SC_g28952.t1.CDS
OG0000119	BS_g13467.t1.CDS	SC_g10499.t1.CDS
OG0000120	BS_g13764.t1.CDS	SC_g5157.t1.CDS
OG0000121	BS_g14111.t1.CDS	SC_g8789.t1.CDS
OG0000122	BS_g14244.t1.CDS	SC_g25870.t1.CDS
OG0000123	BS_g14247.t1.CDS	SC_g25873.t1.CDS
OG0000124	BS_g14273.t1.CDS	SC_g25902.t1.CDS
OG0000125	BS_g14368.t1.CDS	SC_g10028.t1.CDS
OG0000126	BS_g14543.t1.CDS	SC_g22279.t1.CDS
OG0000127	BS_g14544.t1.CDS	SC_g22278.t1.CDS
OG0000128	BS_g14659.t1.CDS	SC_g22174.t1.CDS
OG0000129	BS_g14661.t1.CDS	SC_g22173.t1.CDS
OG0000130	BS_g14908.t1.CDS	SC_g31982.t1.CDS
OG0000131	BS_g15340.t1.CDS	SC_g9468.t1.CDS
OG0000132	BS_g15441.t1.CDS	SC_g9370.t1.CDS
OG0000133	BS_g15474.t1.CDS	SC_g13306.t1.CDS
OG0000134	BS_g15640.t1.CDS	SC_g25378.t1.CDS
OG0000135	BS_g15678.t1.CDS	SC_g25415.t1.CDS
OG0000136	BS_g15741.t1.CDS	SC_g25479.t1.CDS
OG0000137	BS_g15843.t1.CDS	SC_g25581.t1.CDS
OG0000138	BS_g16101.t1.CDS	SC_g34212.t1.CDS
OG0000139	BS_g16117.t1.CDS	SC_g34227.t1.CDS
OG0000140	BS_g16999.t1.CDS	SC_g27948.t1.CDS
OG0000141	BS_g17036.t1.CDS	SC_g27982.t1.CDS
OG0000142	BS_g17125.t1.CDS	SC_g33506.t1.CDS
OG0000143	BS_g17549.t1.CDS	SC_g30354.t1.CDS
OG0000144	BS_g17985.t1.CDS	SC_g25289.t1.CDS
OG0000145	BS_g18030.t1.CDS	SC_g25239.t1.CDS
OG0000146	BS_g18526.t1.CDS	SC_g1550.t1.CDS
OG0000147	BS_g18628.t1.CDS	SC_g1449.t1.CDS
OG0000148	BS_g18927.t1.CDS	SC_g6796.t1.CDS
OG0000149	BS_g19235.t1.CDS	SC_g22384.t1.CDS
OG0000150	BS_g19637.t1.CDS	SC_g22010.t1.CDS
OG0000151	BS_g19907.t1.CDS	SC_g28221.t1.CDS
OG0000152	BS_g19935.t1.CDS	SC_g28246.t1.CDS
OG0000153	BS_g20009.t1.CDS	SC_g22036.t1.CDS
OG0000154	BS_g20128.t1.CDS	SC_g29893.t1.CDS
OG0000155	BS_g20302.t1.CDS	SC_g30065.t1.CDS
OG0000156	BS_g20329.t1.CDS	SC_g30095.t1.CDS
OG0000157	BS_g20467.t1.CDS	SC_g1328.t1.CDS
OG0000158	BS_g20652.t1.CDS	SC_g27103.t1.CDS
OG0000159	BS_g20709.t1.CDS	SC_g27155.t1.CDS
OG0000160	BS_g21194.t1.CDS	SC_g26938.t1.CDS
OG0000161	BS_g21231.t1.CDS	SC_g26973.t1.CDS
OG0000162	BS_g21328.t1.CDS	SC_g2199.t1.CDS
OG0000163	BS_g21614.t1.CDS	SC_g1921.t1.CDS
OG0000164	BS_g21845.t1.CDS	SC_g9671.t1.CDS
OG0000165	BS_g21908.t1.CDS	SC_g33580.t1.CDS
OG0000166	BS_g22174.t1.CDS	SC_g21602.t1.CDS
OG0000167	BS_g22331.t1.CDS	SC_g21838.t1.CDS
OG0000168	BS_g22973.t1.CDS	SC_g33023.t1.CDS
OG0000169	BS_g23446.t1.CDS	SC_g29705.t1.CDS
OG0000170	BS_g23652.t1.CDS	SC_g22927.t1.CDS
OG0000171	BS_g23900.t1.CDS	SC_g12570.t1.CDS
OG0000172	BS_g24018.t1.CDS	SC_g12440.t1.CDS
OG0000173	BS_g24069.t1.CDS	SC_g13599.t1.CDS
OG0000174	BS_g24070.t1.CDS	SC_g13600.t1.CDS
OG0000175	BS_g24331.t1.CDS	SC_g8239.t1.CDS
OG0000176	BS_g24607.t1.CDS	SC_g32225.t1.CDS
OG0000177	BS_g24623.t1.CDS	SC_g32242.t1.CDS
OG0000178	BS_g24686.t1.CDS	SC_g24279.t1.CDS
OG0000179	BS_g24825.t1.CDS	SC_g2395.t1.CDS
OG0000180	BS_g24985.t1.CDS	SC_g6199.t1.CDS
OG0000181	BS_g25415.t1.CDS	SC_g5923.t1.CDS
OG0000182	BS_g25451.t1.CDS	SC_g5886.t1.CDS
OG0000183	BS_g25475.t1.CDS	SC_g9889.t1.CDS
OG0000184	BS_g25741.t1.CDS	SC_g3935.t1.CDS
OG0000185	BS_g25979.t1.CDS	SC_g26421.t1.CDS
OG0000186	BS_g26108.t1.CDS	SC_g5050.t1.CDS
OG0000187	BS_g26183.t1.CDS	SC_g2398.t1.CDS
OG0000188	BS_g26606.t1.CDS	SC_g8531.t1.CDS
OG0000189	BS_g26783.t1.CDS	SC_g4328.t1.CDS
OG0000190	BS_g26887.t1.CDS	SC_g10755.t1.CDS
OG0000191	BS_g27184.t1.CDS	SC_g3826.t1.CDS
OG0000192	BS_g27227.t1.CDS	SC_g3783.t1.CDS
OG0000193	BS_g27627.t1.CDS	SC_g31653.t1.CDS
OG0000194	BS_g27684.t1.CDS	SC_g27316.t1.CDS
OG0000195	BS_g27741.t1.CDS	SC_g27260.t1.CDS
OG0000196	BS_g27925.t1.CDS	SC_g11597.t1.CDS
OG0000197	BS_g27976.t1.CDS	SC_g3361.t1.CDS
OG0000198	BS_g28099.t1.CDS	SC_g8822.t1.CDS
OG0000199	BS_g28550.t1.CDS	SC_g9161.t1.CDS
OG0000200	BS_g28691.t1.CDS	SC_g13193.t1.CDS
OG0000201	BS_g28699.t1.CDS	SC_g13201.t1.CDS
OG0000202	BS_g29589.t1.CDS	SC_g33222.t1.CDS
OG0000203	BS_g29671.t1.CDS	SC_g33300.t1.CDS
OG0000204				HsaRab20	NveRab20
OG0000205				HsaRab27a	NveRab27
OG0000206				HsaRab33b	NveRab33
OG0000207				HsaRab3c	NveRab3
OG0000208				HsaRabEF1	NveRabEF1
OG0000209				HsaRac1		NgrRac1
UNCLASSIFIED	BS_g1640.t1.CDS	SC_g331.t1.CDS	BM_g28.t1	HsaRab12	NveRab10L1	NgrRab11a
	BS_g2046.t1.CDS	SC_g696.t1.CDS	BM_g147.t1	HsaRab13	NveRab10L2	NgrRab11b
	BS_g3353.t1.CDS	SC_g1323.t1.CDS	BM_g164.t1	HsaRab15	NveRab11B	NgrRab11d
	BS_g6568.t1.CDS	SC_g2657.t1.CDS	BM_g317.t1	HsaRab17	NveRab1B	NgrRab1b
	BS_g7070.t1.CDS	SC_g4095.t1.CDS	BM_g662.t1	HsaRab19b	NveRab1C	NgrRab1c1
	BS_g10455.t1.CDS	SC_g5208.t1.CDS	BM_g686.t1	HsaRab25	NveRab24d	NgrRab1c2
	BS_g10866.t1.CDS	SC_g6326.t1.CDS	BM_g739.t1	HsaRab27b	NveRab32M	NgrRab1M
	BS_g12211.t1.CDS	SC_g6329.t1.CDS	BM_g740.t1	HsaRab33a	NveRab3B	NgrRab1X
	BS_g13811.t1.CDS	SC_g7035.t1.CDS	BM_g741.t1	HsaRab3a	NveRab6B	NgrRab1Y
	BS_g14238.t1.CDS	SC_g7076.t1.CDS	BM_g742.t1	HsaRab3b	NveRab8B	NgrRab22
	BS_g16233.t1.CDS	SC_g8821.t1.CDS	BM_g743.t1	HsaRab3d	NveRabEF2	NgrRab4
	BS_g16548.t1.CDS	SC_g12299.t1.CDS	BM_g816.t1	HsaRab40a	NveRabX4	NgrRab5B
	BS_g17794.t1.CDS	SC_g24374.t1.CDS	BM_g993.t1	HsaRab40b	NveRabX6	NgrRab8b
	BS_g20279.t1.CDS	SC_g25864.t1.CDS	BM_g1587.t1	HsaRab40c	NveRabZ1	NgrRabX10
	BS_g20982.t1.CDS	SC_g28542-1.t1.CDS	BM_g1763.t1	HsaRab42	NveRabZ2	NgrRabX11
	BS_g25331.t1.CDS	SC_g30042.t1.CDS	BM_g1764.t1	HsaRab7B	NveRabZ3	NgrRabX13
	BS_g25688.t1.CDS	SC_g30710.t1.CDS	BM_g1765.t1	HsaRabEF2	NveRabZ4	NgrRabX2
	BS_g25897.t1.CDS	SC_g32670.t1.CDS	BM_g1766.t1	HsaRabEF3	NveRabZ5	NgrRabX20
	BS_g27775.t1.CDS		BM_g1767.t1	HsaRad	NveRabZ6	NgrRabX24
	BS_g28098.t1.CDS		BM_g1768.t1	HsaRalA	NveRabZ7	NgrRabX3
			BM_g1769.t1	HsaRheb1	NveRabZ9	NgrRabX5
			BM_g1770.t1	HsaRhoA	NveRJL	NgrRabX6
			BM_g1771.t1	HsaRnd1		NgrRabX7
			BM_g1772.t1			NgrRabX8
			BM_g1773.t1			NgrRan2A
			BM_g1774.t1			NgrRan2B
			BM_g1775.t1			NgrRan3
			BM_g1776.t1			NgrRanL1
			BM_g1777.t1			NgrRanL2
			BM_g1778.t1			NgrRaxX1
			BM_g1779.t1			NgrRaxX2
			BM_g1890.t1			NgrRaxX3
			BM_g1902.t1			NgrSpg1
			BM_g1908.t1
			BM_g1931.t1
			BM_g1986.t1
			BM_g2377.t1
			BM_g2803.t1
			BM_g2859.t1
			BM_g2885.t1
			BM_g2974.t1
			BM_g3208.t1
			BM_g3302.t1
			BM_g3434.t1
			BM_g3732.t1
			BM_g3857.t1
			BM_g4066.t1
			BM_g4067.t1
			BM_g4257.t1
			BM_g5178.t1
			BM_g5196.t1
			BM_g5374.t1
			BM_g5523.t1
			BM_g5525.t1
			BM_g5527.t1
			BM_g5528.t1
			BM_g5529.t1
			BM_g5530.t1
			BM_g5534.t1
			BM_g5537.t1
			BM_g5540.t1
			BM_g5541.t1
			BM_g5542.t1
			BM_g5543.t1
			BM_g5544.t1
			BM_g5749.t1
			BM_g5764.t1
			BM_g5985.t1
			BM_g5986.t1
			BM_g5989.t1
			BM_g5990.t1
			BM_g6202.t1
			BM_g6203.t1
			BM_g6204.t1
			BM_g6205.t1
			BM_g6206.t1
			BM_g6207.t1
			BM_g6208.t1
			BM_g6209.t1
			BM_g6210.t1
			BM_g6211.t1
			BM_g6212.t1
			BM_g6213.t1
			BM_g6214.t1
			BM_g6215.t1
			BM_g6216.t1
			BM_g6217.t1
			BM_g6218.t1
			BM_g6219.t1
			BM_g6220.t1
			BM_g6221.t1
			BM_g6223.t1
			BM_g6224.t1
			BM_g6297.t1
			BM_g6674.t1
			BM_g6827.t1
			BM_g6843.t1
			BM_g6919.t1
			BM_g7131.t1
			BM_g7306.t1
			BM_g7409.t1
			BM_g7540.t1
			BM_g7541.t1
			BM_g7731.t1
			BM_g7805.t1
			BM_g7943.t1
			BM_g7944.t1
			BM_g7945.t1
			BM_g7968.t1
			BM_g8171.t1
			BM_g8745.t1
			BM_g8930.t1
			BM_g9075.t1
			BM_g9146.t1
			BM_g9424-1.t1
			BM_g9424-2.t1
			BM_g9457.t1
			BM_g9590.t1
			BM_g10631.t1
			BM_g10722-2.t1
			BM_g11209.t1
			BM_g11274.t1
			BM_g11284.t1
			BM_g11340.t1
			BM_g11352.t1
			BM_g11526.t1
			BM_g11815.t1
			BM_g12065.t1
			BM_g13064.t1
			BM_g13232.t1
			BM_g13295.t1
			BM_g13303.t1
			BM_g13392.t1
			BM_g13577.t1
			BM_g13715.t1
			BM_g13716.t1
			BM_g13771.t1
			BM_g13956.t1
			BM_g14172.t1
			BM_g14627.t1
			BM_g14904.t1
			BM_g14913.t1
			BM_g15022.t1

### Sheet: Suppl. Table 10D TBC-Orthofinde
Orthogroup	BUSSELTON	SCHOONER	BMAN	Homo sapiens	Nematostella vectensis	Naegleria gruberi
OG0000000	BS_g19781.t1.CDS	SC_g14445.t1.CDS	BM_g14472.t1	HsTBC-A1__Q5JRB7_HUMAN_544_754		XP_002673268.1_Naegleria_gruberi_exA
	BS_g20775.t1.CDS	SC_g1755.t1.CDS	BM_g4923.t1	HsTBC-A2__TBCD8_HUMAN_262_471
	BS_g23202.t1.CDS	SC_g2532.t1.CDS	BM_g6793.t1	HsTBC-A3__TBC9B_HUMAN_507_717
	BS_g26320.t1.CDS	SC_g26348-1.t1.CDS	BM_g7094.t1	HsTBC-A4__TBCD9_HUMAN_514_724
	BS_g3606.t1.CDS		BM_g9471.t1	HsTBC-O1__US6NL_HUMAN_97_313
				HsTBC-O2__Q86UD7_HUMAN_98_224
				HsTBC-O3__USP6_HUMAN_98_317
				HsTBC-O5__TBC3A_HUMAN_99_318
				HsTBC-O6__TBC3G_HUMAN_99_318
				HsTBC-O7__A6NI40_HUMAN_99_318
				HsTBC-O8__TBC3B_HUMAN_99_318
				HsTBC-P1__Q9H8Z2_HUMAN_82_287
				HsTBC-P2__TB10A_HUMAN_108_313
				HsTBC-P3__TB10C_HUMAN_89_294
				HsTBC-Q1__A7E2X8_HUMAN_916_1135
				HsTBC-Q2__TBCD1_HUMAN_799_1016
				HsTBC-Q3__Q5VTT7_HUMAN_535_746
				HsTBC-Q4__RBGP1_HUMAN_563_772
				HsTBC-Q5__EVI5L_HUMAN_112_321
				HsTBC-Q6__EVI5_HUMAN_160_369
				HsTBC-S__SGSM3_HUMAN_114_327
				HsTBC-V
OG0000001	BS_g13712.t1.CDS	SC_g5105.t1.CDS	BM_g4840.t1	HsTBC-G__TBCK_HUMAN_463_672	Nvectensis_TBC-G_408..710	Ngruberi_TBC-G_629..941
	BS_g17853.t1.CDS	SC_g7685.t1.CDS	BM_g9841.t1	HsTBC-H__TBC19_HUMAN_248_476	Nvectensis_TBC-H_320..547	Ngruberi_TBC-N_183..554
	BS_g27807.t1.CDS	SC_g783.t1.CDS		HsTBC-N1__TBC12_HUMAN_481_714	Nvectensis_TBC-N_96..432
				HsTBC-N2__TBC14_HUMAN_383_618
OG0000002	BS_g12364.t1.CDS	SC_g11886.t1.CDS	BM_g11048.t1	HsTBC-E__Q5T270_HUMAN_32_369	Nvectensis_TBC-E_146..428
	BS_g12755.t1.CDS	SC_g13423.t1.CDS	BM_g11094.t1
	BS_g15586.t1.CDS	SC_g26666.t1.CDS	BM_g11849.t1
	BS_g1651.t1.CDS	SC_g33166.t1.CDS	BM_g4363.t1
	BS_g29532.t1.CDS		BM_g5359.t1
OG0000003	BS_g14909.t1.CDS	SC_g1235.t1.CDS	BM_g13350.t1	HsTBC-F__TBCD5_HUMAN_122_383	Nvectensis_TBC-F_110..506	Ngruberi_TBC-F_0..362
	BS_g20379.t1.CDS	SC_g31983.t1.CDS	BM_g5353.t1
	BS_g21765.t1.CDS	SC_g8687.t1.CDS	BM_g548.t1
	BS_g21766.t1.CDS
OG0000004	BS_g14930.t1.CDS	SC_g32003.t1.CDS	BM_g5512.t1	HsTBC-B1__TBC16_HUMAN_424_659
	BS_g21741.t1.CDS	SC_g8664.t1.CDS	BM_g5871.t1	HsTBC-B2__TBC15_HUMAN_343_580
				HsTBC-B3__TBC17_HUMAN_307_542
				HsTBC-B6__TBC25_HUMAN_225_434
OG0000005	BS_g14209.t1.CDS	SC_g24534.t1.CDS	BM_g1704.t1	HsTBC-I__TBC23_HUMAN_39_246	Nvectensis_TBC-I_0..269
	BS_g27002.t1.CDS	SC_g32344.t1.CDS
	BS_g6788.t1.CDS	SC_g748.t1.CDS
OG0000006	BS_g1879.t1.CDS	SC_g11762.t1.CDS	BM_g11546.t1	HsTBC-R__GRTP1_HUMAN_66_279
	BS_g8005.t1.CDS	SC_g552.t1.CDS	BM_g13551.t1	HsTBC-X1__A7MD42_HUMAN_533_751
				HsTBC-X2__Q9BYX2.3_HUMAN_629_837
OG0000007	BS_g15110.t1.CDS	SC_g14244.t1.CDS	BM_g13957.t1	HsTBC-D1__TB22A_HUMAN_219_471
	BS_g21536.t1.CDS	SC_g1997.t1.CDS		HsTBC-D2__TB22B_HUMAN_207_459
	BS_g9993.t1.CDS
OG0000008	BS_g3457.t1.CDS	SC_g21011.t1.CDS	BM_g1779.t1	HsTBC-K__TBC24_HUMAN_39_251		Ngruberi_TBC-K_353..645
	BS_g9173.t1.CDS	SC_g25823.t1.CDS
OG0000009	BS_g15860.t1.CDS	SC_g11146.t1.CDS	BM_g2421.t1
	BS_g3789.t1.CDS	SC_g25598.t1.CDS	BM_g3079.t1
OG0000010	BS_g5770.t1.CDS	SC_g12948.t1.CDS	BM_g1205.t1	HsTBC-M__TBC20_HUMAN_55_268
			BM_g8146.t1
OG0000011	BS_g210.t1.CDS	SC_g31637.t1.CDS
	BS_g27611.t1.CDS	SC_g33400.t1.CDS
OG0000012	BS_g22828.t1.CDS	SC_g21241.t1.CDS
	BS_g3228.t1.CDS	SC_g32882.t1.CDS
OG0000013	BS_g14613.t1.CDS	SC_g22214.t1.CDS
	BS_g22102.t1.CDS	SC_g9748.t1.CDS
OG0000014	BS_g16786.t1.CDS	SC_g24812.t1.CDS
	BS_g17905.t1.CDS	SC_g829.t1.CDS
OG0000015	BS_g3826.t1.CDS	SC_g11186.t1.CDS	BM_g3062.t1
OG0000016	BS_g374.t1.CDS	SC_g8583.t1.CDS
OG0000017	BS_g3022.t1.CDS	SC_g5260.t1.CDS
OG0000018	BS_g9437.t1.CDS	SC_g3313.t1.CDS
OG0000019	BS_g13264.t1.CDS	SC_g28642.t1.CDS
OG0000020	BS_g16506.t1.CDS	SC_g33780.t1.CDS
OG0000021	BS_g17387.t1.CDS	SC_g28519.t1.CDS
OG0000022	BS_g20673.t1.CDS	SC_g27117.t1.CDS
OG0000023	BS_g21635.t1.CDS	SC_g1902.t1.CDS
OG0000024	BS_g23122.t1.CDS	SC_g1837.t1.CDS
OG0000025	BS_g23740.t1.CDS	SC_g22830.t1.CDS
OG0000026	BS_g24581.t1.CDS	SC_g32201.t1.CDS
OG0000027	BS_g25075.t1.CDS	SC_g32079.t1.CDS
OG0000028	BS_g25755.t1.CDS	SC_g3950.t1.CDS
OG0000029	BS_g27011.t1.CDS	SC_g15807.t1.CDS
OG0000030	BS_g27524.t1.CDS	SC_g31541.t1.CDS
OG0000031	BS_g27550.t1.CDS	SC_g31572.t1.CDS
OG0000032	BS_g28623.t1.CDS	SC_g9236.t1.CDS
OG0000033	BS_g28636.t1.CDS	SC_g9251.t1.CDS
OG0000034				HsTBC-L__WDR67_HUMAN_422_621	Nvectensis_TBC-L_308..600
UNCLASSIFIED	BS_g11231.t1.CDS	SC_g342.t1.CDS	BM_g3492.t1	HsTBC-B4__SGMS2_HUMAN_785_965
		SC_g11547.t1.CDS	BM_g4365.t1	HsTBC-B5__SGSM1_HUMAN_927_1107
		SC_g26558.t1.CDS	BM_g4924.t1	HsTBC-C__TBC21_HUMAN_56_289
		SC_g26559.t1.CDS	BM_g5215.t1	HsTBC-J__TBCD7_HUMAN_48_252
		SC_g29155.t1.CDS	BM_g9992.t1
		SC_g10491.t1.CDS	BM_g12921.t1
			BM_g13466.t1
			BM_g14260.t1
