## Supplementary material for "A unique symbiosome in an anaerobic single-celled eukaryote": Table S11: Sequencing libraries

### Sheet: Suppl. Table 11 Sequencing libr
Supplementary table 11: Sequencing libraries
Accession	Title	BioProject	BioSample	Library ID	Files
SRR19444006	Genomic nanopore reads for Anaeramoeba flamelloides BUSSELTON2	PRJNA634776	SAMN15167205	BS_gen_nano	Busselton2_FASTQ_TOTAL_190302.chop.fastq.gz
SRR19444005	Genomic nanopore reads for Anaeramoeba flamelloides SCHOONER1	PRJNA634776	SAMN15167206	SC_gen_nano	Schooner_MinION_ALL_READS_200321.fastq.gz
SRR19444007	Genomic nanopore reads for Anaeramoeba ignava BMAN	PRJNA634776	SAMN15167204	BMAN_gen_nano	BMAN_MinION_Guppy_rebasecall.chop.fastq.gz
SRR19421502	Genomic illumina reads for Anaeramoeba ignava BMAN	PRJNA634776	SAMN15167204	BMAN_gen_ill_6	HI.4230.001.Index_6.BMAN_R1.fastq.gz
					HI.4230.001.Index_6.BMAN_R2.fastq.gz
SRR19421501	Genomic illumina reads for Anaeramoeba ignava BMAN with no PCR	PRJNA634776	SAMN15167204	BMAN_gen_ill_nopcr	HI.4700.001.NS_Adaptor_14.BMAN_R1.fastq.gz
					HI.4700.001.NS_Adaptor_14.BMAN_R2.fastq.gz
SRR19421498	Genomic illumina reads for Anaeramoeba flamelloides BUSSELTON2	PRJNA634776	SAMN15167205	BS_gen_ill_13	HI.4230.001.Index_13.Busselton_R1.fastq.gz
					HI.4230.001.Index_13.Busselton_R2.fastq.gz
SRR19421496	Genomic illumina reads for Anaeramoeba flamelloides SCHOONER1	PRJNA634776	SAMN15167206	SC_gen_ill_19	HI.4192.003.Index_19.Schooner_R1.fastq.gz
					HI.4192.003.Index_19.Schooner_R2.fastq.gz
SRR19421499	Genomic illumina reads for Anaeramoeba flamelloides BUSSELTON2	PRJNA634776	SAMN15167205	BS_gen_ill_8	HI.4192.003.Index_8.Anaeraamoeba_Busselton_R1.fastq.gz
					HI.4192.003.Index_8.Anaeraamoeba_Busselton_R2.fastq.gz
SRR19421497	Genomic illumina reads for Anaeramoeba flamelloides BUSSELTON2 with no PCR	PRJNA634776	SAMN15167205	BS_gen_ill_nopcr	HI.4700.001.NS_Adaptor_15.Busselton2_R1.fastq.gz
					HI.4700.001.NS_Adaptor_15.Busselton2_R2.fastq.gz
SRR19421494	RNAseq reads for Anaeramoeba ignava BMAN	PRJNA634776	SAMN15167204	BMA_rna_ill_20	HI.4338.002.Index_20.BMAN_R1.fastq.gz
					HI.4338.002.Index_20.BMAN_R2.fastq.gz
SRR19421492	RNAseq reads for Anaeramoeba flamelloides BUSSELTON2	PRJNA634776	SAMN15167205	BS_rna_ill_11	HI.4338.002.Index_11.Busselton2_R1.fastq.gz
					HI.4338.002.Index_11.Busselton2_R2.fastq.gz
SRR19421493	RNAseq reads for Anaeramoeba ignava BMAN	PRJNA634776	SAMN15167204	BMA_rna_ill_term	NS.A00266_0064.001.NEBNext_dual_i7_A2---NEBNext_dual_i5_A2.BMAN_Terminator_R1.fastq.gz
					NS.A00266_0064.001.NEBNext_dual_i7_A2---NEBNext_dual_i5_A2.BMAN_Terminator_R2.fastq.gz
SRR19421495	Genomic illumina reads for Anaeramoeba flamelloides SCHOONER1 with no PCR	PRJNA634776	SAMN15167206	SC_gen_ill_nopcr	HI.4700.001.NS_Adaptor_13.Schooner_R1.fastq.gz
					HI.4700.001.NS_Adaptor_13.Schooner_R2.fastq.gz
SRR19421500	RNAseq reads for Anaeramoeba flamelloides BUSSELTON2	PRJNA634776	SAMN15167205	BS_rna_ill_term	NS.A00266_0064.001.NEBNext_dual_i7_H1---NEBNext_dual_i5_H1.Busselton2_Terminator_R1.fastq.gz
					NS.A00266_0064.001.NEBNext_dual_i7_H1---NEBNext_dual_i5_H1.Busselton2_Terminator_R2.fastq.gz
